# Contrasting defense strategies of oligotrophs and copiotrophs revealed by single-cell-resolved virus–host pairing of freshwater bacteria

**DOI:** 10.1101/2024.07.24.604879

**Authors:** Yusuke Okazaki, Yohei Nishikawa, Ryota Wagatsuma, Haruko Takeyama, Shin-ichi Nakano

## Abstract

The ecological importance of virus–host interactions is unclear due to the limited ability of metagenomics to resolve virus–host pairs and the infection state of individual cells. We addressed these problems using single-cell genomics combined with published metagenomic data on lake bacterioplankton. We obtained 862 medium- to high-quality single-cell amplified genomes (SAGs) from two water layers and two seasons in Lake Biwa, Japan. We assembled 176 viral (dsDNA phage) contigs in the SAGs, and identified novel virus–host pairs including the discovery of viruses infecting CL500-11, the dominant bacterioplankton lineage in deep freshwater lakes worldwide. A virus was detected in 133 (15.4%) SAGs through read mapping analysis. The viral detection rate showed little variation among samples (12.1–18.1%) but significant variation in host taxonomy (4.2–65.3%), with copiotrophs showing higher values than oligotrophs. The high infection rates of copiotrophs were achieved by collective infection by diverse viruses, suggesting weak density-dependent virus–host selections, presumably because of their non-persistent interactions with viruses due to their fluctuating abundance. In contrast, the low infection rates of oligotrophs supported the idea that their co-dominance with viruses is achieved by genomic microdiversification that diversifies the virus–host specificity, sustained by their large population size and persistent density-dependent fluctuating selection. Overall, we demonstrated that virus–host interactions are highly diverse within and between host lineages, which was overlooked by metagenomics analysis, as exemplified by the CL500-11 virus, which showed extremely high read coverages in cellular and virion metagenomes, but infected < 1% of host cells.

**Significance statement:** Virus–host interactions are among the most significant driving forces of microbial biogeochemical cycles and genomic diversification. Unlike experimental conditions, bacterial cells in the natural environment are not uniformly infected by a single virus, but interact with diverse viruses under heterogeneous eco-physiological and genetic conditions. The specificity and heterogeneity of infection are the keys to understanding complex virus–host interactions and the mechanisms behind their co-existence. However, these interactions remain unclear due to the limitations of conventional metagenomic approaches. We addressed this issue by detecting viral signals from single-cell-amplified genomes of lake bacterial communities. The results revealed novel virus–host pairs and their infection rates, suggesting that viral defense strategies differ among host lineages, reflecting their ecological characteristics.
