## Supplementary Table S2 for "Contrasting defense strategies of oligotrophs and copiotrophs revealed by single-cell-resolved virus–host pairing of freshwater bacteria"

### Sheet: Sheet1
			Detection by each tool (see main text for the criteria)			CheckV stats
Virus contig name	SAG ID of the contig origin	Phylogenetic affiliation of the SAG	geNomad	VIBRANT	VirSorter2	contig_length	provirus	proviral_length	gene_count	viral_genes	host_genes	checkv_quality	miuvig_quality	completeness	completeness_method	contamination	kmer_freq	warnings
LB2301H_00035_ctg_136	LB2301H_00035	d__Bacteria;p__Acidobacteriota;c__Acidobacteriae;o__Bryobacterales;f__Bryobacteraceae;g__Ga0077553;s__	1	1	0	7342	No	NA	10	1	0	Low-quality	Genome-fragment	17.05	AAI-based (medium-confidence)	0	1.01	0
LB2301H_00035_ctg_1808	LB2301H_00035	d__Bacteria;p__Acidobacteriota;c__Acidobacteriae;o__Bryobacterales;f__Bryobacteraceae;g__Ga0077553;s__	1	0	1	1348	No	NA	2	1	0	Low-quality	Genome-fragment	2.02	HMM-based (lower-bound)	0	1	0
LB2301H_00035_ctg_2763	LB2301H_00035	d__Bacteria;p__Acidobacteriota;c__Acidobacteriae;o__Bryobacterales;f__Bryobacteraceae;g__Ga0077553;s__	1	1	1	2816	No	NA	4	1	0	Low-quality	Genome-fragment	4.58	AAI-based (high-confidence)	0	1	0
LB2301H_00035_ctg_2998	LB2301H_00035	d__Bacteria;p__Acidobacteriota;c__Acidobacteriae;o__Bryobacterales;f__Bryobacteraceae;g__Ga0077553;s__	1	1	1	20660	No	NA	20	7	0	Low-quality	Genome-fragment	35.58	AAI-based (medium-confidence)	0	1	0
LB2301H_00035_ctg_3216	LB2301H_00035	d__Bacteria;p__Acidobacteriota;c__Acidobacteriae;o__Bryobacterales;f__Bryobacteraceae;g__Ga0077553;s__	1	1	0	2630	No	NA	6	1	0	Low-quality	Genome-fragment	2.59	HMM-based (lower-bound)	0	1	0
LB2301E_00358_ctg_1212	LB2301E_00358	d__Bacteria;p__Actinobacteriota;c__Acidimicrobiia;o__Acidimicrobiales;f__Ilumatobacteraceae;g__BACL27;s__BACL27 sp003569125	1	0	1	2670	No	NA	3	2	0	Low-quality	Genome-fragment	4.9	HMM-based (lower-bound)	0	1	0
LB2301E_00358_ctg_1375	LB2301E_00358	d__Bacteria;p__Actinobacteriota;c__Acidimicrobiia;o__Acidimicrobiales;f__Ilumatobacteraceae;g__BACL27;s__BACL27 sp003569125	1	1	1	2038	No	NA	4	2	0	Low-quality	Genome-fragment	3.35	AAI-based (high-confidence)	0	1	0
LB2301E_00358_ctg_1820	LB2301E_00358	d__Bacteria;p__Actinobacteriota;c__Acidimicrobiia;o__Acidimicrobiales;f__Ilumatobacteraceae;g__BACL27;s__BACL27 sp003569125	1	1	0	3928	No	NA	6	1	0	Low-quality	Genome-fragment	4.54	AAI-based (high-confidence)	0	1	0
LB2301E_00209_ctg_536	LB2301E_00209	d__Bacteria;p__Actinobacteriota;c__Acidimicrobiia;o__Acidimicrobiales;f__Ilumatobacteraceae;g__BACL27;s__BACL27 sp014190055	0	1	1	2653	No	NA	5	1	0	Low-quality	Genome-fragment	2.18	HMM-based (lower-bound)	0	1	0
LB2301H_00016_ctg_1160	LB2301H_00016	d__Bacteria;p__Actinobacteriota;c__Acidimicrobiia;o__Acidimicrobiales;f__Ilumatobacteraceae;g__BACL27;s__BACL27 sp014190295	0	1	1	1759	No	NA	6	2	0	Low-quality	Genome-fragment	4.17	AAI-based (high-confidence)	0	1	0
LB2206H_00017_ctg_205	LB2206H_00017	d__Bacteria;p__Actinobacteriota;c__Acidimicrobiia;o__Acidimicrobiales;f__Ilumatobacteraceae;g__UBA2093;s__	1	1	1	5895	No	NA	14	4	0	Low-quality	Genome-fragment	16.63	AAI-based (high-confidence)	0	1	0
LB2301E_00053_ctg_201	LB2301E_00053	d__Bacteria;p__Actinobacteriota;c__Actinomycetia;o__Nanopelagicales;f__Nanopelagicaceae;g__MAG-120802;s__MAG-120802 sp003569145	1	1	1	4346	No	NA	8	3	0	Low-quality	Genome-fragment	26.02	AAI-based (medium-confidence)	0	1	0
LB2301E_00053_ctg_218	LB2301E_00053	d__Bacteria;p__Actinobacteriota;c__Actinomycetia;o__Nanopelagicales;f__Nanopelagicaceae;g__MAG-120802;s__MAG-120802 sp003569145	1	0	1	3556	No	NA	3	3	0	Low-quality	Genome-fragment	21.02	AAI-based (high-confidence)	0	1	0
LB2206E_00145_ctg_1564	LB2206E_00145	d__Bacteria;p__Actinobacteriota;c__Actinomycetia;o__Nanopelagicales;f__Nanopelagicaceae;g__Nanopelagicus;s__	1	1	0	15618	No	NA	12	1	0	Complete	High-quality	100	DTR (high-confidence)	0	1	0
LB2206E_00053_ctg_63	LB2206E_00053	d__Bacteria;p__Actinobacteriota;c__Actinomycetia;o__Nanopelagicales;f__Nanopelagicaceae;g__Nanopelagicus;s__Nanopelagicus sp003569185	1	1	0	1039	No	NA	4	1	0	Low-quality	Genome-fragment	2.57	AAI-based (medium-confidence)	0	1	0
LB2301E_00325_ctg_473	LB2301E_00325	d__Bacteria;p__Actinobacteriota;c__Actinomycetia;o__Nanopelagicales;f__Nanopelagicaceae;g__Planktophila;s__	1	1	1	9086	No	NA	11	4	1	Low-quality	Genome-fragment	22.7	AAI-based (high-confidence)	0	1	0
LB2301E_00325_ctg_566	LB2301E_00325	d__Bacteria;p__Actinobacteriota;c__Actinomycetia;o__Nanopelagicales;f__Nanopelagicaceae;g__Planktophila;s__	1	1	1	14301	No	NA	24	9	0	Low-quality	Genome-fragment	39.1	AAI-based (high-confidence)	0	1	0
LB2301E_00085_ctg_1285	LB2301E_00085	d__Bacteria;p__Actinobacteriota;c__Actinomycetia;o__Nanopelagicales;f__Nanopelagicaceae;g__UBA3012;s__UBA3012 sp014190175	1	0	1	2147	No	NA	3	3	0	Low-quality	Genome-fragment	1.16	AAI-based (high-confidence)	0	1	0
LB2301E_00085_ctg_29	LB2301E_00085	d__Bacteria;p__Actinobacteriota;c__Actinomycetia;o__Nanopelagicales;f__Nanopelagicaceae;g__UBA3012;s__UBA3012 sp014190175	1	1	1	9904	No	NA	22	8	0	Low-quality	Genome-fragment	4.68	AAI-based (high-confidence)	0	1.01	0
LB2301E_00085_ctg_472	LB2301E_00085	d__Bacteria;p__Actinobacteriota;c__Actinomycetia;o__Nanopelagicales;f__Nanopelagicaceae;g__UBA3012;s__UBA3012 sp014190175	1	1	1	4976	No	NA	4	3	0	Low-quality	Genome-fragment	2.61	AAI-based (high-confidence)	0	1	0
LB2301E_00085_ctg_533	LB2301E_00085	d__Bacteria;p__Actinobacteriota;c__Actinomycetia;o__Nanopelagicales;f__Nanopelagicaceae;g__UBA3012;s__UBA3012 sp014190175	1	0	1	1715	No	NA	3	2	0	Low-quality	Genome-fragment	0.94	AAI-based (high-confidence)	0	1	0
LB2301E_00085_ctg_6	LB2301E_00085	d__Bacteria;p__Actinobacteriota;c__Actinomycetia;o__Nanopelagicales;f__Nanopelagicaceae;g__UBA3012;s__UBA3012 sp014190175	1	1	1	118892	No	NA	170	75	9	Low-quality	Genome-fragment	47.39	AAI-based (high-confidence)	0	1	0
LB2301E_00085_ctg_611	LB2301E_00085	d__Bacteria;p__Actinobacteriota;c__Actinomycetia;o__Nanopelagicales;f__Nanopelagicaceae;g__UBA3012;s__UBA3012 sp014190175	1	1	1	1372	No	NA	6	3	0	Low-quality	Genome-fragment	0.53	AAI-based (high-confidence)	0	1	0
LB2301E_00085_ctg_985	LB2301E_00085	d__Bacteria;p__Actinobacteriota;c__Actinomycetia;o__Nanopelagicales;f__Nanopelagicaceae;g__UBA3012;s__UBA3012 sp014190175	1	1	1	18218	No	NA	20	19	0	Low-quality	Genome-fragment	9.9	AAI-based (high-confidence)	0	1	0
LB2206E_00001_ctg_708	LB2206E_00001	d__Bacteria;p__Bacteroidota;c__Bacteroidia;o__Chitinophagales;f__Chitinophagaceae;g__JJ008;s__	1	1	1	3700	No	NA	5	1	0	Low-quality	Genome-fragment	2.03	HMM-based (lower-bound)	0	1	0
LB2206H_00023_ctg_377	LB2206H_00023	d__Bacteria;p__Bacteroidota;c__Bacteroidia;o__Chitinophagales;f__Chitinophagaceae;g__Sediminibacterium;s__	1	1	1	7674	No	NA	8	1	0	Low-quality	Genome-fragment	10.52	HMM-based (lower-bound)	0	1.01	low-confidence DTR
LB2301E_00167_ctg_1056	LB2301E_00167	d__Bacteria;p__Bacteroidota;c__Bacteroidia;o__Flavobacteriales;f__Flavobacteriaceae;g__Flavobacterium;s__	1	1	1	40801	Yes	4315	38	4	22	Low-quality	Genome-fragment	2.41	HMM-based (lower-bound)	89.42	1	0
LB2301E_00274_ctg_1034	LB2301E_00274	d__Bacteria;p__Bacteroidota;c__Bacteroidia;o__Flavobacteriales;f__Flavobacteriaceae;g__Flavobacterium;s__Flavobacterium sp903819815	0	1	1	9074	No	NA	12	1	1	Low-quality	Genome-fragment	3.69	HMM-based (lower-bound)	0	1	0
LB2206H_00129_ctg_479	LB2206H_00129	d__Bacteria;p__Chloroflexota;c__Anaerolineae;o__Anaerolineales;f__UBA11657;g__BD1;s__BD1 sp003569365	1	0	1	3872	No	NA	5	1	0	Low-quality	Genome-fragment	5.74	HMM-based (lower-bound)	0	1	0
LB2301E_00219_ctg_540	LB2301E_00219	d__Bacteria;p__Chloroflexota;c__Anaerolineae;o__Anaerolineales;f__UBA11657;g__BD1;s__BD1 sp003569365	1	1	1	7614	No	NA	13	2	0	Low-quality	Genome-fragment	11.29	HMM-based (lower-bound)	0	1.02	0
LB2301E_00231_ctg_141	LB2301E_00231	d__Bacteria;p__Chloroflexota;c__Anaerolineae;o__Anaerolineales;f__UBA11657;g__BD1;s__BD1 sp003569365	1	1	1	3959	No	NA	7	1	0	Low-quality	Genome-fragment	1.78	HMM-based (lower-bound)	0	1	0
LB2301E_00231_ctg_342	LB2301E_00231	d__Bacteria;p__Chloroflexota;c__Anaerolineae;o__Anaerolineales;f__UBA11657;g__BD1;s__BD1 sp003569365	1	1	1	24327	No	NA	23	1	0	Medium-quality	Genome-fragment	66.78	AAI-based (medium-confidence)	0	1	0
LB2301E_00231_ctg_39	LB2301E_00231	d__Bacteria;p__Chloroflexota;c__Anaerolineae;o__Anaerolineales;f__UBA11657;g__BD1;s__BD1 sp003569365	1	1	1	2914	No	NA	5	1	0	Low-quality	Genome-fragment	8	AAI-based (high-confidence)	0	1	0
LB2301E_00302_ctg_1	LB2301E_00302	d__Bacteria;p__Chloroflexota;c__Anaerolineae;o__Anaerolineales;f__UBA11657;g__BD1;s__BD1 sp003569365	1	1	1	30846	No	NA	49	9	1	Complete	High-quality	100	DTR (high-confidence)	0	1	0
LB2301E_00573_ctg_1049	LB2301E_00573	d__Bacteria;p__Chloroflexota;c__Anaerolineae;o__Anaerolineales;f__UBA11657;g__BD1;s__BD1 sp003569365	1	1	1	3045	No	NA	4	1	0	Low-quality	Genome-fragment	4.94	AAI-based (medium-confidence)	0	1	0
LB2301E_00573_ctg_2161	LB2301E_00573	d__Bacteria;p__Chloroflexota;c__Anaerolineae;o__Anaerolineales;f__UBA11657;g__BD1;s__BD1 sp003569365	1	1	1	1918	No	NA	4	1	0	Low-quality	Genome-fragment	3.4	AAI-based (high-confidence)	0	1	0
LB2301E_00573_ctg_2744	LB2301E_00573	d__Bacteria;p__Chloroflexota;c__Anaerolineae;o__Anaerolineales;f__UBA11657;g__BD1;s__BD1 sp003569365	1	0	1	1934	No	NA	3	2	0	Low-quality	Genome-fragment	3.32	AAI-based (medium-confidence)	0	1	0
LB2301E_00573_ctg_2754	LB2301E_00573	d__Bacteria;p__Chloroflexota;c__Anaerolineae;o__Anaerolineales;f__UBA11657;g__BD1;s__BD1 sp003569365	1	1	1	3133	No	NA	4	1	0	Low-quality	Genome-fragment	6.29	AAI-based (high-confidence)	0	1	0
LB2301E_00573_ctg_2813	LB2301E_00573	d__Bacteria;p__Chloroflexota;c__Anaerolineae;o__Anaerolineales;f__UBA11657;g__BD1;s__BD1 sp003569365	0	1	1	2141	No	NA	5	3	0	Low-quality	Genome-fragment	3.56	AAI-based (high-confidence)	0	1	0
LB2301E_00573_ctg_2824	LB2301E_00573	d__Bacteria;p__Chloroflexota;c__Anaerolineae;o__Anaerolineales;f__UBA11657;g__BD1;s__BD1 sp003569365	1	1	1	3211	No	NA	7	2	0	Low-quality	Genome-fragment	4.22	HMM-based (lower-bound)	0	1	0
LB2301E_00669_ctg_1004	LB2301E_00669	d__Bacteria;p__Chloroflexota;c__Anaerolineae;o__Anaerolineales;f__UBA11657;g__BD1;s__BD1 sp003569365	1	1	0	6480	No	NA	14	1	0	Low-quality	Genome-fragment	4.46	HMM-based (lower-bound)	0	1	0
LB2301E_00669_ctg_1379	LB2301E_00669	d__Bacteria;p__Chloroflexota;c__Anaerolineae;o__Anaerolineales;f__UBA11657;g__BD1;s__BD1 sp003569365	1	1	0	9380	No	NA	19	1	0	Low-quality	Genome-fragment	21.8	AAI-based (medium-confidence)	0	1	0
LB2301E_00669_ctg_396	LB2301E_00669	d__Bacteria;p__Chloroflexota;c__Anaerolineae;o__Anaerolineales;f__UBA11657;g__BD1;s__BD1 sp003569365	1	1	0	1856	No	NA	5	1	0	Low-quality	Genome-fragment	5.75	AAI-based (medium-confidence)	0	1	0
LB2301E_00669_ctg_501	LB2301E_00669	d__Bacteria;p__Chloroflexota;c__Anaerolineae;o__Anaerolineales;f__UBA11657;g__BD1;s__BD1 sp003569365	1	1	0	3411	No	NA	11	1	0	Low-quality	Genome-fragment	1.8	HMM-based (lower-bound)	0	1	0
LB2301E_00669_ctg_549	LB2301E_00669	d__Bacteria;p__Chloroflexota;c__Anaerolineae;o__Anaerolineales;f__UBA11657;g__BD1;s__BD1 sp003569365	0	1	1	1811	No	NA	5	2	0	Low-quality	Genome-fragment	1.05	HMM-based (lower-bound)	0	1	0
LB2301H_00131_ctg_32	LB2301H_00131	d__Bacteria;p__Chloroflexota;c__Anaerolineae;o__Anaerolineales;f__UBA11657;g__BD1;s__BD1 sp003569365	1	1	0	6507	No	NA	8	1	0	Low-quality	Genome-fragment	9.65	HMM-based (lower-bound)	0	1.03	0
LB2301H_00224_ctg_1	LB2301H_00224	d__Bacteria;p__Chloroflexota;c__Anaerolineae;o__Anaerolineales;f__UBA11657;g__BD1;s__BD1 sp003569365	1	1	1	26877	No	NA	41	7	0	Complete	High-quality	100	DTR (high-confidence)	0	1	0
LB2206E_00041_ctg_748	LB2206E_00041	d__Bacteria;p__Cyanobacteria;c__Cyanobacteriia;o__PCC-6307;f__Cyanobiaceae;g__Synechococcus_D;s__	1	1	1	6895	No	NA	9	2	0	Low-quality	Genome-fragment	7.75	HMM-based (lower-bound)	0	1	0
LB2206E_00041_ctg_821	LB2206E_00041	d__Bacteria;p__Cyanobacteria;c__Cyanobacteriia;o__PCC-6307;f__Cyanobiaceae;g__Synechococcus_D;s__	1	1	1	16781	No	NA	27	4	0	Low-quality	Genome-fragment	9.03	HMM-based (lower-bound)	0	1	0
LB2206E_00065_ctg_2	LB2206E_00065	d__Bacteria;p__Cyanobacteria;c__Cyanobacteriia;o__PCC-6307;f__Cyanobiaceae;g__Synechococcus_D;s__	1	0	1	27563	Yes	21587	22	3	8	Low-quality	Genome-fragment	22.65	HMM-based (lower-bound)	21.68	1	0
LB2206E_00101_ctg_590	LB2206E_00101	d__Bacteria;p__Cyanobacteria;c__Cyanobacteriia;o__PCC-6307;f__Cyanobiaceae;g__Synechococcus_D;s__	0	1	1	3291	No	NA	7	1	0	Low-quality	Genome-fragment	3.68	AAI-based (medium-confidence)	0	1	0
LB2301E_00025_ctg_407	LB2301E_00025	d__Bacteria;p__Cyanobacteria;c__Cyanobacteriia;o__PCC-6307;f__Cyanobiaceae;g__Synechococcus_D;s__	0	1	1	1405	No	NA	5	2	0	Low-quality	Genome-fragment	3.22	AAI-based (medium-confidence)	0	1	0
LB2301E_00025_ctg_894	LB2301E_00025	d__Bacteria;p__Cyanobacteria;c__Cyanobacteriia;o__PCC-6307;f__Cyanobiaceae;g__Synechococcus_D;s__	1	0	1	16511	Yes	12423	18	2	3	Low-quality	Genome-fragment	27.5	AAI-based (medium-confidence)	24.76	1	0
LB2206E_00111_ctg_2	LB2206E_00111	d__Bacteria;p__Cyanobacteria;c__Cyanobacteriia;o__PCC-6307;f__Cyanobiaceae;g__Synechococcus_D;s__Synechococcus_D lacustris	1	0	1	45488	Yes	15572	61	5	13	Low-quality	Genome-fragment	16.58	HMM-based (lower-bound)	65.77	1	0
LB2206E_00111_ctg_593	LB2206E_00111	d__Bacteria;p__Cyanobacteria;c__Cyanobacteriia;o__PCC-6307;f__Cyanobiaceae;g__Synechococcus_D;s__Synechococcus_D lacustris	1	1	0	2634	No	NA	4	1	0	Low-quality	Genome-fragment	5.5	AAI-based (medium-confidence)	0	1	0
LB2206E_00111_ctg_738	LB2206E_00111	d__Bacteria;p__Cyanobacteria;c__Cyanobacteriia;o__PCC-6307;f__Cyanobiaceae;g__Synechococcus_D;s__Synechococcus_D lacustris	1	1	0	35961	Yes	11613	43	3	20	Low-quality	Genome-fragment	12.18	HMM-based (lower-bound)	67.71	1	0
LB2301E_00496_ctg_4	LB2301E_00496	d__Bacteria;p__Margulisbacteria;c__Marinamargulisbacteria;o__;f__;g__;s__	1	1	1	57742	Yes	31359	65	22	17	Medium-quality	Genome-fragment	73.35	AAI-based (medium-confidence)	45.69	1	0
LB2301H_00214_ctg_1161	LB2301H_00214	d__Bacteria;p__Nitrospirota;c__Nitrospiria;o__Nitrospirales;f__Nitrospiraceae;g__Palsa-1315;s__	0	1	1	4739	Yes	2791	7	1	1	Low-quality	Genome-fragment	5.31	AAI-based (medium-confidence)	41.11	1	0
LB2301E_00045_ctg_976	LB2301E_00045	d__Bacteria;p__Planctomycetota;c__Planctomycetia;o__Gemmatales;f__Gemmataceae;g__UBA969;s__UBA969 sp003671255	0	1	1	12508	No	NA	9	3	0	Low-quality	Genome-fragment	10.52	HMM-based (lower-bound)	0	1	0
LB2301E_00084_ctg_2212	LB2301E_00084	d__Bacteria;p__Planctomycetota;c__Planctomycetia;o__Gemmatales;f__Gemmataceae;g__UBA969;s__UBA969 sp003671255	0	1	1	3558	No	NA	4	2	0	Low-quality	Genome-fragment	6.86	AAI-based (medium-confidence)	0	1	0
LB2301E_00084_ctg_2394	LB2301E_00084	d__Bacteria;p__Planctomycetota;c__Planctomycetia;o__Gemmatales;f__Gemmataceae;g__UBA969;s__UBA969 sp003671255	1	1	1	45383	Yes	30078	57	21	9	High-quality	High-quality	91.39	AAI-based (high-confidence)	33.72	1	0
LB2301E_00143_ctg_1521	LB2301E_00143	d__Bacteria;p__Planctomycetota;c__Planctomycetia;o__Gemmatales;f__Gemmataceae;g__UBA969;s__UBA969 sp003671255	0	1	1	22636	Yes	7898	4	1	1	Low-quality	Genome-fragment	3.61	HMM-based (lower-bound)	65.11	1	0
LB2206E_00140_ctg_2557	LB2206E_00140	d__Bacteria;p__Planctomycetota;c__Planctomycetia;o__Pirellulales;f__Pirellulaceae;g__JAFLCP01;s__	1	1	1	17341	No	NA	25	8	1	Low-quality	Genome-fragment	33.57	AAI-based (medium-confidence)	0	1	0
LB2301E_00535_ctg_1062	LB2301E_00535	d__Bacteria;p__Planctomycetota;c__Planctomycetia;o__Pirellulales;f__UBA1268;g__BAIKAL-G1-2R;s__BAIKAL-G1-2R sp002737405	1	1	0	75823	Yes	25261	67	3	25	Low-quality	Genome-fragment	25.8	AAI-based (medium-confidence)	66.68	1	0
LB2301E_00535_ctg_2	LB2301E_00535	d__Bacteria;p__Planctomycetota;c__Planctomycetia;o__Pirellulales;f__UBA1268;g__BAIKAL-G1-2R;s__BAIKAL-G1-2R sp002737405	1	0	1	21547	No	NA	27	8	2	Low-quality	Genome-fragment	26.19	AAI-based (high-confidence)	0	1	0
LB2301H_00054_ctg_132	LB2301H_00054	d__Bacteria;p__Proteobacteria;c__Alphaproteobacteria;o__Pelagibacterales;f__Pelagibacteraceae;g__Fonsibacter;s__	1	1	1	2977	No	NA	5	1	0	Low-quality	Genome-fragment	1.4	HMM-based (lower-bound)	0	1	0
LB2301H_00054_ctg_157	LB2301H_00054	d__Bacteria;p__Proteobacteria;c__Alphaproteobacteria;o__Pelagibacterales;f__Pelagibacteraceae;g__Fonsibacter;s__	1	1	1	11861	No	NA	24	12	0	Low-quality	Genome-fragment	19.76	AAI-based (high-confidence)	0	1	0
LB2301H_00054_ctg_86	LB2301H_00054	d__Bacteria;p__Proteobacteria;c__Alphaproteobacteria;o__Pelagibacterales;f__Pelagibacteraceae;g__Fonsibacter;s__	1	0	1	3993	No	NA	4	1	0	Low-quality	Genome-fragment	6.33	AAI-based (high-confidence)	0	1	0
LB2206E_00120_ctg_6	LB2206E_00120	d__Bacteria;p__Proteobacteria;c__Alphaproteobacteria;o__Pelagibacterales;f__Pelagibacteraceae;g__Fonsibacter;s__Fonsibacter ubiquis	1	1	0	3401	No	NA	7	1	0	Low-quality	Genome-fragment	3.58	HMM-based (lower-bound)	0	1	0
LB2206E_00171_ctg_26	LB2206E_00171	d__Bacteria;p__Proteobacteria;c__Alphaproteobacteria;o__Pelagibacterales;f__Pelagibacteraceae;g__Fonsibacter;s__Fonsibacter ubiquis	1	1	1	360734	Yes	34544	403	15	272	Medium-quality	Genome-fragment	65.22	HMM-based (lower-bound)	90.42	1	low-confidence Provirus
LB2206E_00185_ctg_150	LB2206E_00185	d__Bacteria;p__Proteobacteria;c__Alphaproteobacteria;o__Pelagibacterales;f__Pelagibacteraceae;g__Fonsibacter;s__Fonsibacter ubiquis	1	1	1	4515	No	NA	7	1	0	Low-quality	Genome-fragment	7.36	AAI-based (high-confidence)	0	1	0
LB2206E_00185_ctg_256	LB2206E_00185	d__Bacteria;p__Proteobacteria;c__Alphaproteobacteria;o__Pelagibacterales;f__Pelagibacteraceae;g__Fonsibacter;s__Fonsibacter ubiquis	1	1	1	8117	No	NA	5	1	0	Low-quality	Genome-fragment	13.13	AAI-based (medium-confidence)	0	1	0
LB2301E_00765_ctg_103	LB2301E_00765	d__Bacteria;p__Proteobacteria;c__Alphaproteobacteria;o__Pelagibacterales;f__Pelagibacteraceae;g__Fonsibacter;s__Fonsibacter ubiquis	1	1	1	6505	Yes	4487	11	4	2	Low-quality	Genome-fragment	12.57	AAI-based (high-confidence)	31.02	1	0
LB2301E_00765_ctg_133	LB2301E_00765	d__Bacteria;p__Proteobacteria;c__Alphaproteobacteria;o__Pelagibacterales;f__Pelagibacteraceae;g__Fonsibacter;s__Fonsibacter ubiquis	1	1	1	313070	Yes	27232	346	13	230	Medium-quality	Genome-fragment	52.69	HMM-based (lower-bound)	91.3	1	0
LB2301E_00765_ctg_97	LB2301E_00765	d__Bacteria;p__Proteobacteria;c__Alphaproteobacteria;o__Pelagibacterales;f__Pelagibacteraceae;g__Fonsibacter;s__Fonsibacter ubiquis	1	1	1	11734	No	NA	17	1	1	Low-quality	Genome-fragment	21.01	HMM-based (lower-bound)	0	1	low-confidence DTR
LB2206E_00112_ctg_1774	LB2206E_00112	d__Bacteria;p__Proteobacteria;c__Alphaproteobacteria;o__Rhizobiales;f__Aestuariivirgaceae;g__Aestuariivirga;s__	1	0	1	2516	No	NA	4	1	0	Low-quality	Genome-fragment	5.14	AAI-based (high-confidence)	0	1	0
LB2206E_00112_ctg_1958	LB2206E_00112	d__Bacteria;p__Proteobacteria;c__Alphaproteobacteria;o__Rhizobiales;f__Aestuariivirgaceae;g__Aestuariivirga;s__	1	0	1	2386	No	NA	6	1	0	Low-quality	Genome-fragment	1.64	HMM-based (lower-bound)	0	1	0
LB2206E_00112_ctg_2493	LB2206E_00112	d__Bacteria;p__Proteobacteria;c__Alphaproteobacteria;o__Rhizobiales;f__Aestuariivirgaceae;g__Aestuariivirga;s__	1	0	1	3469	No	NA	7	2	0	Low-quality	Genome-fragment	7.51	HMM-based (lower-bound)	0	1	0
LB2206E_00112_ctg_2624	LB2206E_00112	d__Bacteria;p__Proteobacteria;c__Alphaproteobacteria;o__Rhizobiales;f__Aestuariivirgaceae;g__Aestuariivirga;s__	1	1	1	3278	No	NA	11	2	0	Low-quality	Genome-fragment	6.04	HMM-based (lower-bound)	0	1	0
LB2206E_00112_ctg_2818	LB2206E_00112	d__Bacteria;p__Proteobacteria;c__Alphaproteobacteria;o__Rhizobiales;f__Aestuariivirgaceae;g__Aestuariivirga;s__	1	1	0	8422	Yes	4182	10	3	1	Low-quality	Genome-fragment	7.07	AAI-based (high-confidence)	50.34	1	0
LB2206E_00112_ctg_2843	LB2206E_00112	d__Bacteria;p__Proteobacteria;c__Alphaproteobacteria;o__Rhizobiales;f__Aestuariivirgaceae;g__Aestuariivirga;s__	1	1	1	6010	No	NA	6	1	0	Low-quality	Genome-fragment	13.53	AAI-based (medium-confidence)	0	1	0
LB2206E_00112_ctg_75	LB2206E_00112	d__Bacteria;p__Proteobacteria;c__Alphaproteobacteria;o__Rhizobiales;f__Aestuariivirgaceae;g__Aestuariivirga;s__	1	1	1	2838	No	NA	5	2	0	Low-quality	Genome-fragment	4.71	AAI-based (medium-confidence)	0	1	0
LB2206E_00112_ctg_97	LB2206E_00112	d__Bacteria;p__Proteobacteria;c__Alphaproteobacteria;o__Rhizobiales;f__Aestuariivirgaceae;g__Aestuariivirga;s__	1	1	0	12111	No	NA	11	2	0	Low-quality	Genome-fragment	19.55	AAI-based (medium-confidence)	0	1	0
LB2206E_00113_ctg_2202	LB2206E_00113	d__Bacteria;p__Proteobacteria;c__Alphaproteobacteria;o__Rhizobiales;f__Aestuariivirgaceae;g__Aestuariivirga;s__	1	0	1	1030	No	NA	3	1	0	Low-quality	Genome-fragment	1.56	HMM-based (lower-bound)	0	1	0
LB2206E_00113_ctg_2769	LB2206E_00113	d__Bacteria;p__Proteobacteria;c__Alphaproteobacteria;o__Rhizobiales;f__Aestuariivirgaceae;g__Aestuariivirga;s__	0	1	1	1432	No	NA	4	1	0	Low-quality	Genome-fragment	2.63	AAI-based (medium-confidence)	0	1	0
LB2206E_00113_ctg_2988	LB2206E_00113	d__Bacteria;p__Proteobacteria;c__Alphaproteobacteria;o__Rhizobiales;f__Aestuariivirgaceae;g__Aestuariivirga;s__	0	1	1	4988	No	NA	7	4	0	Low-quality	Genome-fragment	8.92	AAI-based (medium-confidence)	0	1	0
LB2206E_00113_ctg_30	LB2206E_00113	d__Bacteria;p__Proteobacteria;c__Alphaproteobacteria;o__Rhizobiales;f__Aestuariivirgaceae;g__Aestuariivirga;s__	1	1	0	1135	No	NA	4	1	0	Low-quality	Genome-fragment	2.74	AAI-based (medium-confidence)	0	1	0
LB2206E_00113_ctg_47	LB2206E_00113	d__Bacteria;p__Proteobacteria;c__Alphaproteobacteria;o__Rhizobiales;f__Aestuariivirgaceae;g__Aestuariivirga;s__	1	0	1	3033	No	NA	4	1	0	Low-quality	Genome-fragment	5.16	AAI-based (high-confidence)	0	1	0
LB2206E_00113_ctg_49	LB2206E_00113	d__Bacteria;p__Proteobacteria;c__Alphaproteobacteria;o__Rhizobiales;f__Aestuariivirgaceae;g__Aestuariivirga;s__	1	1	1	3643	No	NA	5	2	0	Low-quality	Genome-fragment	6.51	AAI-based (medium-confidence)	0	1	0
LB2206E_00113_ctg_61	LB2206E_00113	d__Bacteria;p__Proteobacteria;c__Alphaproteobacteria;o__Rhizobiales;f__Aestuariivirgaceae;g__Aestuariivirga;s__	1	1	0	4173	No	NA	6	2	0	Low-quality	Genome-fragment	7.1	AAI-based (high-confidence)	0	1	0
LB2301H_00089_ctg_1602	LB2301H_00089	d__Bacteria;p__Proteobacteria;c__Alphaproteobacteria;o__Rhizobiales;f__Beijerinckiaceae;g__Methylocystis;s__	1	1	1	35876	Yes	24948	52	14	6	Medium-quality	Genome-fragment	57.14	AAI-based (high-confidence)	30.46	1	0
LB2301H_00089_ctg_233	LB2301H_00089	d__Bacteria;p__Proteobacteria;c__Alphaproteobacteria;o__Rhizobiales;f__Beijerinckiaceae;g__Methylocystis;s__	1	0	1	3547	No	NA	3	1	0	Low-quality	Genome-fragment	8.6	AAI-based (high-confidence)	0	1	0
LB2301H_00089_ctg_363	LB2301H_00089	d__Bacteria;p__Proteobacteria;c__Alphaproteobacteria;o__Rhizobiales;f__Beijerinckiaceae;g__Methylocystis;s__	1	1	1	7397	No	NA	5	2	0	Low-quality	Genome-fragment	17.93	AAI-based (high-confidence)	0	1	0
LB2206H_00187_ctg_1123	LB2206H_00187	d__Bacteria;p__Proteobacteria;c__Alphaproteobacteria;o__Rhizobiales;f__Beijerinckiaceae;g__Methylocystis;s__Methylocystis sp014190435	1	1	0	6424	No	NA	11	3	0	Low-quality	Genome-fragment	8.88	HMM-based (lower-bound)	0	1	0
LB2206H_00187_ctg_1247	LB2206H_00187	d__Bacteria;p__Proteobacteria;c__Alphaproteobacteria;o__Rhizobiales;f__Beijerinckiaceae;g__Methylocystis;s__Methylocystis sp014190435	1	1	1	18868	No	NA	17	6	0	Low-quality	Genome-fragment	35.86	AAI-based (high-confidence)	0	1	0
LB2206H_00187_ctg_1302	LB2206H_00187	d__Bacteria;p__Proteobacteria;c__Alphaproteobacteria;o__Rhizobiales;f__Beijerinckiaceae;g__Methylocystis;s__Methylocystis sp014190435	1	1	1	5288	Yes	4573	7	1	1	Low-quality	Genome-fragment	10.92	AAI-based (medium-confidence)	13.52	1	0
LB2206H_00187_ctg_602	LB2206H_00187	d__Bacteria;p__Proteobacteria;c__Alphaproteobacteria;o__Rhizobiales;f__Beijerinckiaceae;g__Methylocystis;s__Methylocystis sp014190435	1	1	0	1911	No	NA	4	2	0	Low-quality	Genome-fragment	3.62	AAI-based (high-confidence)	0	1	0
LB2206H_00187_ctg_724	LB2206H_00187	d__Bacteria;p__Proteobacteria;c__Alphaproteobacteria;o__Rhizobiales;f__Beijerinckiaceae;g__Methylocystis;s__Methylocystis sp014190435	1	1	0	3746	No	NA	7	1	0	Low-quality	Genome-fragment	4.15	HMM-based (lower-bound)	0	1	0
LB2301E_00047_ctg_1586	LB2301E_00047	d__Bacteria;p__Proteobacteria;c__Alphaproteobacteria;o__Rhizobiales;f__Beijerinckiaceae;g__Methylocystis;s__Methylocystis sp014190435	0	1	1	7194	Yes	1065	8	1	3	Low-quality	Genome-fragment	1.18	HMM-based (lower-bound)	85.2	1	0
LB2301E_00048_ctg_1128	LB2301E_00048	d__Bacteria;p__Proteobacteria;c__Alphaproteobacteria;o__Rhizobiales;f__Beijerinckiaceae;g__Methylocystis;s__Methylocystis sp014190435	0	1	1	7126	No	NA	9	2	0	Low-quality	Genome-fragment	5.57	HMM-based (lower-bound)	0	1	0
LB2301E_00077_ctg_1194	LB2301E_00077	d__Bacteria;p__Proteobacteria;c__Alphaproteobacteria;o__Rhizobiales;f__Beijerinckiaceae;g__Methylocystis;s__Methylocystis sp014190435	1	1	1	77108	Yes	34344	81	14	26	Medium-quality	Genome-fragment	78.66	AAI-based (high-confidence)	55.46	1	contig >1.5x longer than expected genome length
LB2301E_00077_ctg_169	LB2301E_00077	d__Bacteria;p__Proteobacteria;c__Alphaproteobacteria;o__Rhizobiales;f__Beijerinckiaceae;g__Methylocystis;s__Methylocystis sp014190435	1	1	0	1448	No	NA	5	2	0	Low-quality	Genome-fragment	3.45	AAI-based (medium-confidence)	0	1	0
LB2301E_00077_ctg_840	LB2301E_00077	d__Bacteria;p__Proteobacteria;c__Alphaproteobacteria;o__Rhizobiales;f__Beijerinckiaceae;g__Methylocystis;s__Methylocystis sp014190435	1	0	1	3635	No	NA	3	2	0	Low-quality	Genome-fragment	8.46	AAI-based (high-confidence)	0	1	0
LB2301E_00109_ctg_1001	LB2301E_00109	d__Bacteria;p__Proteobacteria;c__Alphaproteobacteria;o__Rhizobiales;f__Beijerinckiaceae;g__Methylocystis;s__Methylocystis sp014190435	1	1	1	10411	No	NA	17	8	1	Low-quality	Genome-fragment	24.79	AAI-based (high-confidence)	0	1	0
LB2301E_00109_ctg_1043	LB2301E_00109	d__Bacteria;p__Proteobacteria;c__Alphaproteobacteria;o__Rhizobiales;f__Beijerinckiaceae;g__Methylocystis;s__Methylocystis sp014190435	1	1	0	4014	No	NA	7	3	0	Low-quality	Genome-fragment	9.37	AAI-based (high-confidence)	0	1	0
LB2301E_00109_ctg_1068	LB2301E_00109	d__Bacteria;p__Proteobacteria;c__Alphaproteobacteria;o__Rhizobiales;f__Beijerinckiaceae;g__Methylocystis;s__Methylocystis sp014190435	1	1	0	6866	No	NA	9	1	0	Low-quality	Genome-fragment	17.92	AAI-based (medium-confidence)	0	1	0
LB2301E_00109_ctg_1123	LB2301E_00109	d__Bacteria;p__Proteobacteria;c__Alphaproteobacteria;o__Rhizobiales;f__Beijerinckiaceae;g__Methylocystis;s__Methylocystis sp014190435	1	0	1	14827	Yes	10453	15	5	2	Low-quality	Genome-fragment	25.37	AAI-based (medium-confidence)	29.5	1	0
LB2301E_00109_ctg_1138	LB2301E_00109	d__Bacteria;p__Proteobacteria;c__Alphaproteobacteria;o__Rhizobiales;f__Beijerinckiaceae;g__Methylocystis;s__Methylocystis sp014190435	1	1	1	22413	Yes	9455	24	2	6	Low-quality	Genome-fragment	21.65	AAI-based (medium-confidence)	57.81	1	0
LB2301E_00122_ctg_1820	LB2301E_00122	d__Bacteria;p__Proteobacteria;c__Alphaproteobacteria;o__Rhizobiales;f__Beijerinckiaceae;g__Methylocystis;s__Methylocystis sp014190435	1	1	1	40796	No	NA	55	13	0	Complete	High-quality	100	DTR (high-confidence)	0	1	0
LB2301E_00122_ctg_1906	LB2301E_00122	d__Bacteria;p__Proteobacteria;c__Alphaproteobacteria;o__Rhizobiales;f__Beijerinckiaceae;g__Methylocystis;s__Methylocystis sp014190435	1	1	1	54124	No	NA	65	19	0	Complete	High-quality	100	DTR (high-confidence)	0	1	0
LB2301E_00190_ctg_1101	LB2301E_00190	d__Bacteria;p__Proteobacteria;c__Alphaproteobacteria;o__Rhizobiales;f__Beijerinckiaceae;g__Methylocystis;s__Methylocystis sp014190435	0	1	1	1641	No	NA	9	3	0	Low-quality	Genome-fragment	0.63	AAI-based (high-confidence)	0	1	0
LB2301E_00190_ctg_1275	LB2301E_00190	d__Bacteria;p__Proteobacteria;c__Alphaproteobacteria;o__Rhizobiales;f__Beijerinckiaceae;g__Methylocystis;s__Methylocystis sp014190435	0	1	1	2171	No	NA	7	3	0	Low-quality	Genome-fragment	0.97	AAI-based (high-confidence)	0	1	0
LB2301E_00190_ctg_1329	LB2301E_00190	d__Bacteria;p__Proteobacteria;c__Alphaproteobacteria;o__Rhizobiales;f__Beijerinckiaceae;g__Methylocystis;s__Methylocystis sp014190435	0	1	1	1399	No	NA	4	1	0	Low-quality	Genome-fragment	0.59	AAI-based (high-confidence)	0	1	0
LB2301E_00190_ctg_14	LB2301E_00190	d__Bacteria;p__Proteobacteria;c__Alphaproteobacteria;o__Rhizobiales;f__Beijerinckiaceae;g__Methylocystis;s__Methylocystis sp014190435	1	0	1	1815	No	NA	2	2	0	Low-quality	Genome-fragment	1	AAI-based (high-confidence)	0	1	0
LB2301E_00190_ctg_1622	LB2301E_00190	d__Bacteria;p__Proteobacteria;c__Alphaproteobacteria;o__Rhizobiales;f__Beijerinckiaceae;g__Methylocystis;s__Methylocystis sp014190435	1	1	1	5589	No	NA	5	4	0	Low-quality	Genome-fragment	2.91	AAI-based (high-confidence)	0	1	0
LB2301E_00190_ctg_1744	LB2301E_00190	d__Bacteria;p__Proteobacteria;c__Alphaproteobacteria;o__Rhizobiales;f__Beijerinckiaceae;g__Methylocystis;s__Methylocystis sp014190435	1	1	1	32183	No	NA	19	14	0	Low-quality	Genome-fragment	13.67	AAI-based (high-confidence)	0	1	0
LB2301E_00190_ctg_790	LB2301E_00190	d__Bacteria;p__Proteobacteria;c__Alphaproteobacteria;o__Rhizobiales;f__Beijerinckiaceae;g__Methylocystis;s__Methylocystis sp014190435	1	0	1	1873	No	NA	3	2	0	Low-quality	Genome-fragment	1.02	AAI-based (high-confidence)	0	1	0
LB2301E_00332_ctg_1840	LB2301E_00332	d__Bacteria;p__Proteobacteria;c__Alphaproteobacteria;o__Rhizobiales;f__Beijerinckiaceae;g__Methylocystis;s__Methylocystis sp014190435	1	1	1	85566	Yes	42817	89	18	27	Complete	High-quality	100	Provirus (high-confidence)	49.96	1	contig >1.5x longer than expected genome length
LB2301E_00532_ctg_1171	LB2301E_00532	d__Bacteria;p__Proteobacteria;c__Alphaproteobacteria;o__Rhizobiales;f__Beijerinckiaceae;g__Methylocystis;s__Methylocystis sp014190435	0	1	1	7251	No	NA	10	1	0	Low-quality	Genome-fragment	3.56	HMM-based (lower-bound)	0	1	0
LB2301E_00652_ctg_15	LB2301E_00652	d__Bacteria;p__Proteobacteria;c__Alphaproteobacteria;o__Rhizobiales;f__Beijerinckiaceae;g__Methylocystis;s__Methylocystis sp014190435	1	0	1	13740	Yes	8372	21	3	2	Low-quality	Genome-fragment	13.15	AAI-based (high-confidence)	39.07	1	0
LB2301H_00042_ctg_1350	LB2301H_00042	d__Bacteria;p__Proteobacteria;c__Alphaproteobacteria;o__Rhizobiales;f__Beijerinckiaceae;g__Methylocystis;s__Methylocystis sp014190435	0	1	1	7155	No	NA	9	2	0	Low-quality	Genome-fragment	5.59	HMM-based (lower-bound)	0	1	0
LB2301H_00050_ctg_1346	LB2301H_00050	d__Bacteria;p__Proteobacteria;c__Alphaproteobacteria;o__Rhizobiales;f__Beijerinckiaceae;g__Methylocystis;s__Methylocystis sp014190435	1	1	1	1099	No	NA	4	1	0	Low-quality	Genome-fragment	2.52	AAI-based (high-confidence)	0	1	0
LB2301H_00104_ctg_739	LB2301H_00104	d__Bacteria;p__Proteobacteria;c__Alphaproteobacteria;o__Rhizobiales;f__Beijerinckiaceae;g__Methylocystis;s__Methylocystis sp014190435	1	1	0	4315	No	NA	6	1	0	Low-quality	Genome-fragment	11.6	AAI-based (medium-confidence)	0	1	0
LB2301H_00163_ctg_2223	LB2301H_00163	d__Bacteria;p__Proteobacteria;c__Alphaproteobacteria;o__Rhizobiales;f__Beijerinckiaceae;g__Methylocystis;s__Methylocystis sp014190435	1	1	1	89592	Yes	42817	90	18	28	Complete	High-quality	100	Provirus (high-confidence)	52.21	1	contig >1.5x longer than expected genome length
LB2301H_00208_ctg_1641	LB2301H_00208	d__Bacteria;p__Proteobacteria;c__Alphaproteobacteria;o__Rhizobiales;f__Beijerinckiaceae;g__Methylocystis;s__Methylocystis sp014190435	1	1	1	92033	Yes	42449	86	15	34	Complete	High-quality	100	Provirus (high-confidence)	53.88	1	contig >1.5x longer than expected genome length
LB2301H_00228_ctg_1289	LB2301H_00228	d__Bacteria;p__Proteobacteria;c__Alphaproteobacteria;o__Rhizobiales;f__Beijerinckiaceae;g__Methylocystis;s__Methylocystis sp014190435	1	1	0	5268	No	NA	7	1	0	Low-quality	Genome-fragment	14.16	AAI-based (medium-confidence)	0	1	0
LB2301H_00228_ctg_363	LB2301H_00228	d__Bacteria;p__Proteobacteria;c__Alphaproteobacteria;o__Rhizobiales;f__Beijerinckiaceae;g__Methylocystis;s__Methylocystis sp014190435	1	1	1	2191	No	NA	6	1	0	Low-quality	Genome-fragment	3.44	AAI-based (medium-confidence)	0	1	0
LB2301H_00261_ctg_1035	LB2301H_00261	d__Bacteria;p__Proteobacteria;c__Alphaproteobacteria;o__Rhizobiales;f__Beijerinckiaceae;g__Methylocystis;s__Methylocystis sp014190435	1	0	1	12752	No	NA	23	2	0	Low-quality	Genome-fragment	13.95	HMM-based (lower-bound)	0	1	0
LB2301H_00261_ctg_4	LB2301H_00261	d__Bacteria;p__Proteobacteria;c__Alphaproteobacteria;o__Rhizobiales;f__Beijerinckiaceae;g__Methylocystis;s__Methylocystis sp014190435	0	1	1	6591	Yes	4021	6	1	1	Low-quality	Genome-fragment	8.06	AAI-based (medium-confidence)	38.99	1	0
LB2301H_00261_ctg_554	LB2301H_00261	d__Bacteria;p__Proteobacteria;c__Alphaproteobacteria;o__Rhizobiales;f__Beijerinckiaceae;g__Methylocystis;s__Methylocystis sp014190435	1	1	1	16376	No	NA	18	11	0	Low-quality	Genome-fragment	40.62	AAI-based (high-confidence)	0	1	0
LB2301H_00271_ctg_998	LB2301H_00271	d__Bacteria;p__Proteobacteria;c__Alphaproteobacteria;o__Rhizobiales;f__Beijerinckiaceae;g__Methylocystis;s__Methylocystis sp014190435	1	0	1	7981	Yes	5503	10	2	1	Low-quality	Genome-fragment	10.58	AAI-based (medium-confidence)	31.05	1	0
LB2301H_00275_ctg_1519	LB2301H_00275	d__Bacteria;p__Proteobacteria;c__Alphaproteobacteria;o__Rhizobiales;f__Beijerinckiaceae;g__Methylocystis;s__Methylocystis sp014190435	1	1	1	11912	No	NA	12	3	1	Low-quality	Genome-fragment	23.64	AAI-based (medium-confidence)	0	1	0
LB2301H_00275_ctg_1600	LB2301H_00275	d__Bacteria;p__Proteobacteria;c__Alphaproteobacteria;o__Rhizobiales;f__Beijerinckiaceae;g__Methylocystis;s__Methylocystis sp014190435	1	1	1	53199	Yes	38425	57	15	6	Medium-quality	Genome-fragment	71.5	AAI-based (high-confidence)	27.77	1	0
LB2301H_00278_ctg_717	LB2301H_00278	d__Bacteria;p__Proteobacteria;c__Alphaproteobacteria;o__Rhizobiales;f__Beijerinckiaceae;g__Methylocystis;s__Methylocystis sp014190435	1	1	1	6520	No	NA	8	2	0	Low-quality	Genome-fragment	7.93	HMM-based (lower-bound)	0	1	0
LB2301H_00304_ctg_2155	LB2301H_00304	d__Bacteria;p__Proteobacteria;c__Alphaproteobacteria;o__Rhizobiales;f__Beijerinckiaceae;g__Methylocystis;s__Methylocystis sp014190435	1	1	1	10293	No	NA	13	2	0	Low-quality	Genome-fragment	13.21	HMM-based (lower-bound)	0	1	0
LB2301H_00311_ctg_993	LB2301H_00311	d__Bacteria;p__Proteobacteria;c__Alphaproteobacteria;o__Rhizobiales;f__Beijerinckiaceae;g__Methylocystis;s__Methylocystis sp014190435	1	1	0	5267	No	NA	7	1	0	Low-quality	Genome-fragment	14.16	AAI-based (medium-confidence)	0	1	0
LB2301H_00365_ctg_1160	LB2301H_00365	d__Bacteria;p__Proteobacteria;c__Alphaproteobacteria;o__Rhizobiales;f__Beijerinckiaceae;g__Methylocystis;s__Methylocystis sp014190435	1	1	1	136282	Yes	51097	146	18	62	Medium-quality	Genome-fragment	84.78	HMM-based (lower-bound)	62.51	1	0
LB2301H_00365_ctg_2	LB2301H_00365	d__Bacteria;p__Proteobacteria;c__Alphaproteobacteria;o__Rhizobiales;f__Beijerinckiaceae;g__Methylocystis;s__Methylocystis sp014190435	1	1	1	14013	No	NA	17	6	0	Low-quality	Genome-fragment	36.74	AAI-based (high-confidence)	0	1	0
LB2301E_00472_ctg_2168	LB2301E_00472	d__Bacteria;p__Proteobacteria;c__Alphaproteobacteria;o__Rhizobiales;f__Hyphomicrobiaceae;g__;s__	1	0	1	16876	No	NA	24	7	1	Low-quality	Genome-fragment	28.73	AAI-based (high-confidence)	0	1	0
LB2206E_00037_ctg_355	LB2206E_00037	d__Bacteria;p__Proteobacteria;c__Gammaproteobacteria;o__Burkholderiales;f__Burkholderiaceae;g__Limnohabitans;s__	1	1	1	3368	No	NA	6	2	1	Low-quality	Genome-fragment	5.59	AAI-based (high-confidence)	0	1	0
LB2206E_00037_ctg_390	LB2206E_00037	d__Bacteria;p__Proteobacteria;c__Gammaproteobacteria;o__Burkholderiales;f__Burkholderiaceae;g__Limnohabitans;s__	1	1	1	1920	No	NA	5	5	0	Low-quality	Genome-fragment	4.94	AAI-based (medium-confidence)	0	1	0
LB2206E_00037_ctg_413	LB2206E_00037	d__Bacteria;p__Proteobacteria;c__Gammaproteobacteria;o__Burkholderiales;f__Burkholderiaceae;g__Limnohabitans;s__	1	1	1	3234	No	NA	4	2	0	Low-quality	Genome-fragment	6.32	AAI-based (high-confidence)	0	1	0
LB2206E_00037_ctg_539	LB2206E_00037	d__Bacteria;p__Proteobacteria;c__Gammaproteobacteria;o__Burkholderiales;f__Burkholderiaceae;g__Limnohabitans;s__	1	1	1	4503	No	NA	7	1	0	Low-quality	Genome-fragment	9.93	AAI-based (high-confidence)	0	1.01	0
LB2206E_00037_ctg_748	LB2206E_00037	d__Bacteria;p__Proteobacteria;c__Gammaproteobacteria;o__Burkholderiales;f__Burkholderiaceae;g__Limnohabitans;s__	1	1	1	4567	No	NA	6	2	0	Low-quality	Genome-fragment	8.47	AAI-based (high-confidence)	0	1	0
LB2206E_00037_ctg_8	LB2206E_00037	d__Bacteria;p__Proteobacteria;c__Gammaproteobacteria;o__Burkholderiales;f__Burkholderiaceae;g__Limnohabitans;s__	1	0	1	244840	Yes	41843	259	21	170	Medium-quality	Genome-fragment	70.67	AAI-based (medium-confidence)	82.91	1	contig >1.5x longer than expected genome length; low-confidence Provirus
LB2206E_00037_ctg_812	LB2206E_00037	d__Bacteria;p__Proteobacteria;c__Gammaproteobacteria;o__Burkholderiales;f__Burkholderiaceae;g__Limnohabitans;s__	1	1	0	2313	No	NA	4	1	0	Low-quality	Genome-fragment	4.35	AAI-based (medium-confidence)	0	1	0
LB2206E_00037_ctg_815	LB2206E_00037	d__Bacteria;p__Proteobacteria;c__Gammaproteobacteria;o__Burkholderiales;f__Burkholderiaceae;g__Limnohabitans;s__	1	1	1	16242	No	NA	19	8	0	Low-quality	Genome-fragment	33.09	AAI-based (medium-confidence)	0	1	0
LB2206E_00037_ctg_821	LB2206E_00037	d__Bacteria;p__Proteobacteria;c__Gammaproteobacteria;o__Burkholderiales;f__Burkholderiaceae;g__Limnohabitans;s__	1	0	1	1856	No	NA	3	2	0	Low-quality	Genome-fragment	3.08	AAI-based (high-confidence)	0	1	0
LB2206E_00137_ctg_2395	LB2206E_00137	d__Bacteria;p__Proteobacteria;c__Gammaproteobacteria;o__Burkholderiales;f__Burkholderiaceae;g__Polaromonas;s__	1	0	1	2125	No	NA	4	1	0	Low-quality	Genome-fragment	2.93	AAI-based (medium-confidence)	0	1	0
LB2206E_00058_ctg_2	LB2206E_00058	d__Bacteria;p__Proteobacteria;c__Gammaproteobacteria;o__Burkholderiales;f__Burkholderiaceae;g__Polynucleobacter;s__Polynucleobacter sp002292975	1	1	1	50918	No	NA	68	29	0	Medium-quality	Genome-fragment	83.04	AAI-based (high-confidence)	0	1	0
LB2206E_00058_ctg_396	LB2206E_00058	d__Bacteria;p__Proteobacteria;c__Gammaproteobacteria;o__Burkholderiales;f__Burkholderiaceae;g__Polynucleobacter;s__Polynucleobacter sp002292975	1	1	1	8499	No	NA	20	4	0	Low-quality	Genome-fragment	13.34	AAI-based (medium-confidence)	0	1	0
LB2206H_00007_ctg_2399	LB2206H_00007	d__Bacteria;p__Proteobacteria;c__Gammaproteobacteria;o__Burkholderiales;f__Burkholderiaceae;g__Rhodoferax;s__	1	0	1	3719	No	NA	4	1	0	Low-quality	Genome-fragment	8.87	AAI-based (medium-confidence)	0	1	0
LB2206H_00151_ctg_1893	LB2206H_00151	d__Bacteria;p__Proteobacteria;c__Gammaproteobacteria;o__Burkholderiales;f__Burkholderiaceae;g__Rhodoferax;s__	1	1	1	9535	No	NA	10	6	0	Low-quality	Genome-fragment	15.77	AAI-based (medium-confidence)	0	1	0
LB2301E_00620_ctg_1583	LB2301E_00620	d__Bacteria;p__Proteobacteria;c__Gammaproteobacteria;o__Burkholderiales;f__Burkholderiaceae;g__Rhodoferax;s__	1	0	1	1062	No	NA	3	2	0	Low-quality	Genome-fragment	1.51	AAI-based (medium-confidence)	0	1	0
LB2301E_00492_ctg_1447	LB2301E_00492	d__Bacteria;p__Proteobacteria;c__Gammaproteobacteria;o__Burkholderiales;f__Burkholderiaceae;g__Rhodoferax;s__Rhodoferax sp014190675	1	1	0	4258	No	NA	5	5	0	Low-quality	Genome-fragment	9.58	AAI-based (medium-confidence)	0	1	0
LB2301E_00492_ctg_2415	LB2301E_00492	d__Bacteria;p__Proteobacteria;c__Gammaproteobacteria;o__Burkholderiales;f__Burkholderiaceae;g__Rhodoferax;s__Rhodoferax sp014190675	1	0	1	12667	Yes	5372	16	3	6	Low-quality	Genome-fragment	6.73	AAI-based (medium-confidence)	57.59	1	0
LB2301E_00666_ctg_1620	LB2301E_00666	d__Bacteria;p__Proteobacteria;c__Gammaproteobacteria;o__Burkholderiales;f__Burkholderiaceae;g__Rhodoferax;s__Rhodoferax sp014190675	1	1	1	3275	No	NA	7	3	0	Low-quality	Genome-fragment	5.24	AAI-based (high-confidence)	0	1	0
LB2301E_00666_ctg_2067	LB2301E_00666	d__Bacteria;p__Proteobacteria;c__Gammaproteobacteria;o__Burkholderiales;f__Burkholderiaceae;g__Rhodoferax;s__Rhodoferax sp014190675	1	1	1	78502	Yes	49294	85	30	16	Complete	High-quality	100	Provirus (medium-confidence)	37.21	1	0
LB2301E_00666_ctg_2070	LB2301E_00666	d__Bacteria;p__Proteobacteria;c__Gammaproteobacteria;o__Burkholderiales;f__Burkholderiaceae;g__Rhodoferax;s__Rhodoferax sp014190675	1	1	1	39340	No	NA	48	15	0	Medium-quality	Genome-fragment	64.64	AAI-based (medium-confidence)	0	1	0
LB2301H_00110_ctg_12	LB2301H_00110	d__Bacteria;p__Proteobacteria;c__Gammaproteobacteria;o__Burkholderiales;f__Burkholderiaceae;g__Rhodoferax;s__Rhodoferax sp014190675	1	0	1	85640	Yes	48926	92	30	15	Complete	High-quality	100	Provirus (medium-confidence)	42.87	1	0
LB2301H_00110_ctg_2979	LB2301H_00110	d__Bacteria;p__Proteobacteria;c__Gammaproteobacteria;o__Burkholderiales;f__Burkholderiaceae;g__Rhodoferax;s__Rhodoferax sp014190675	0	1	1	4384	No	NA	7	1	0	Low-quality	Genome-fragment	2.38	HMM-based (lower-bound)	0	1	0
LB2301H_00240_ctg_21	LB2301H_00240	d__Bacteria;p__Proteobacteria;c__Gammaproteobacteria;o__Burkholderiales;f__Burkholderiaceae;g__Rhodoferax;s__Rhodoferax sp014190675	1	0	1	133480	Yes	45252	137	27	73	Medium-quality	Genome-fragment	75.07	AAI-based (high-confidence)	66.1	1	contig >1.5x longer than expected genome length; low-confidence Provirus
LB2301E_00295_ctg_446	LB2301E_00295	d__Bacteria;p__Proteobacteria;c__Gammaproteobacteria;o__Burkholderiales;f__Methylophilaceae;g__Methylopumilus;s__Methylopumilus sp014190615	1	1	0	4023	No	NA	4	1	0	Low-quality	Genome-fragment	5.06	HMM-based (lower-bound)	0	1.01	low-confidence ITR
LB2301H_00182_ctg_22	LB2301H_00182	d__Bacteria;p__Proteobacteria;c__Gammaproteobacteria;o__Burkholderiales;f__Nitrosomonadaceae;g__VFJL01;s__VFJL01 sp013450215	1	1	0	31085	Yes	8217	38	3	15	Low-quality	Genome-fragment	13.87	AAI-based (high-confidence)	73.57	1	0
LB2301E_00586_ctg_2451	LB2301E_00586	d__Bacteria;p__Proteobacteria;c__Gammaproteobacteria;o__Burkholderiales;f__SG8-39;g__CAIYPG01;s__	1	1	1	10440	No	NA	14	4	0	Low-quality	Genome-fragment	12.51	AAI-based (medium-confidence)	0	1	0
LB2301E_00586_ctg_2650	LB2301E_00586	d__Bacteria;p__Proteobacteria;c__Gammaproteobacteria;o__Burkholderiales;f__SG8-39;g__CAIYPG01;s__	1	1	1	24444	No	NA	32	15	0	Low-quality	Genome-fragment	41.28	AAI-based (high-confidence)	0	1	0
LB2301E_00317_ctg_3245	LB2301E_00317	d__Bacteria;p__Proteobacteria;c__Gammaproteobacteria;o__Ga0077536;f__Ga0077536;g__JADJYF01;s__	1	1	1	2691	No	NA	7	2	0	Low-quality	Genome-fragment	5.39	AAI-based (high-confidence)	0	1	0
LB2301E_00317_ctg_3604	LB2301E_00317	d__Bacteria;p__Proteobacteria;c__Gammaproteobacteria;o__Ga0077536;f__Ga0077536;g__JADJYF01;s__	1	1	1	7722	No	NA	8	7	0	Low-quality	Genome-fragment	10.2	HMM-based (lower-bound)	0	1	0
LB2301E_00317_ctg_3777	LB2301E_00317	d__Bacteria;p__Proteobacteria;c__Gammaproteobacteria;o__Ga0077536;f__Ga0077536;g__JADJYF01;s__	1	1	1	8783	No	NA	12	6	0	Low-quality	Genome-fragment	16.54	AAI-based (medium-confidence)	0	1	0
LB2301H_00152_ctg_57	LB2301H_00152	d__Bacteria;p__Proteobacteria;c__Gammaproteobacteria;o__Methylococcales;f__Methylomonadaceae;g__KS41;s__KS41 sp903939355	1	1	0	3644	No	NA	8	2	0	Low-quality	Genome-fragment	5.27	HMM-based (lower-bound)	0	1	0
LB2301E_00628_ctg_705	LB2301E_00628	d__Bacteria;p__Proteobacteria;c__Gammaproteobacteria;o__Steroidobacterales;f__Steroidobacteraceae;g__UBA964;s__UBA964 sp018970145	1	0	1	1677	No	NA	4	2	0	Low-quality	Genome-fragment	2.3	HMM-based (lower-bound)	0	1	0
LB2301E_00179_ctg_2112	LB2301E_00179	d__Bacteria;p__Verrucomicrobiota;c__Verrucomicrobiae;o__Chthoniobacterales;f__Chthoniobacteraceae;g__SXWH01;s__SXWH01 sp014189875	1	1	0	3227	No	NA	5	1	0	Low-quality	Genome-fragment	6.04	AAI-based (medium-confidence)	0	1.01	low-confidence ITR
LB2301E_00179_ctg_60	LB2301E_00179	d__Bacteria;p__Verrucomicrobiota;c__Verrucomicrobiae;o__Chthoniobacterales;f__Chthoniobacteraceae;g__SXWH01;s__SXWH01 sp014189875	1	1	1	55233	No	NA	63	5	0	Medium-quality	Genome-fragment	55.81	HMM-based (lower-bound)	0	1	0
LB2301E_00079_ctg_54	LB2301E_00079	d__Bacteria;p__Verrucomicrobiota;c__Verrucomicrobiae;o__Opitutales;f__Opitutaceae;g__CAITWF01;s__	1	1	1	7745	No	NA	8	3	0	Low-quality	Genome-fragment	18.13	AAI-based (medium-confidence)	0	1	0
LB2301E_00079_ctg_60	LB2301E_00079	d__Bacteria;p__Verrucomicrobiota;c__Verrucomicrobiae;o__Opitutales;f__Opitutaceae;g__CAITWF01;s__	1	1	1	9424	No	NA	9	2	0	Low-quality	Genome-fragment	38.02	AAI-based (medium-confidence)	0	1.01	0
LB2301E_00173_ctg_921	LB2301E_00173	d__Bacteria;p__Verrucomicrobiota;c__Verrucomicrobiae;o__Opitutales;f__Opitutaceae;g__Lacunisphaera;s__Lacunisphaera sp005787865	1	0	1	2664	No	NA	3	1	0	Low-quality	Genome-fragment	1.53	HMM-based (lower-bound)	0	1	0
