## Supplementary Table S3 for "Contrasting defense strategies of oligotrophs and copiotrophs revealed by single-cell-resolved virus–host pairing of freshwater bacteria"

### Sheet: Sheet1
						Statistics of SAG read mapping			Number of annotated phage structural proteins
No. viral contigs in the same SAG	SAG_ID	Phylogenetic affiliation of the SAG	Viral contig ID	Length (bp)	GC%	Mapping breadth	Mapping coverage	Coverage log2-fold to 95% percentile	capsid	terminase	tail	portal
1	LB2206E_00025	d__Bacteria;p__Actinobacteriota;c__Actinomycetia;o__Nanopelagicales;f__Nanopelagicaceae;g__Nanopelagicus;s__	LBVC_1046	25150	31.96	0.615785	2.24488	-4.06569	0	0	0	0
2	LB2206E_00025	d__Bacteria;p__Actinobacteriota;c__Actinomycetia;o__Nanopelagicales;f__Nanopelagicaceae;g__Nanopelagicus;s__	LBVC_1871	17056	31.93	0.906602	5.94558	-2.66051	0	0	1	0
3	LB2206E_00025	d__Bacteria;p__Actinobacteriota;c__Actinomycetia;o__Nanopelagicales;f__Nanopelagicaceae;g__Nanopelagicus;s__	LBVC_2597	14003	30.86	0.896594	5.05277	-2.89525	0	1	0	0
4	LB2206E_00025	d__Bacteria;p__Actinobacteriota;c__Actinomycetia;o__Nanopelagicales;f__Nanopelagicaceae;g__Nanopelagicus;s__	LBVC_353	39984	32.37	0.777611	5.08081	-2.88727	0	0	0	0
1	LB2206E_00037	d__Bacteria;p__Proteobacteria;c__Gammaproteobacteria;o__Burkholderiales;f__Burkholderiaceae;g__Limnohabitans;s__	LB2206E_00037_ctg_355_cov_6.229399	3368	55.14	1	10.1594	-2.60456	0	2	0	0
2	LB2206E_00037	d__Bacteria;p__Proteobacteria;c__Gammaproteobacteria;o__Burkholderiales;f__Burkholderiaceae;g__Limnohabitans;s__	LB2206E_00037_ctg_390_cov_6.178016	1920	49.01	1	10.4215	-2.56782	1	0	3	0
3	LB2206E_00037	d__Bacteria;p__Proteobacteria;c__Gammaproteobacteria;o__Burkholderiales;f__Burkholderiaceae;g__Limnohabitans;s__	LB2206E_00037_ctg_413_cov_9.032400	3234	52.81	1	14.8174	-2.06008	0	0	0	0
4	LB2206E_00037	d__Bacteria;p__Proteobacteria;c__Gammaproteobacteria;o__Burkholderiales;f__Burkholderiaceae;g__Limnohabitans;s__	LB2206E_00037_ctg_539_cov_10.192896	4503	62.16	1	16.7464	-1.88353	0	0	0	0
5	LB2206E_00037	d__Bacteria;p__Proteobacteria;c__Gammaproteobacteria;o__Burkholderiales;f__Burkholderiaceae;g__Limnohabitans;s__	LB2206E_00037_ctg_748_cov_6.798537	4567	59.34	1	11.2678	-2.45517	0	0	0	0
6	LB2206E_00037	d__Bacteria;p__Proteobacteria;c__Gammaproteobacteria;o__Burkholderiales;f__Burkholderiaceae;g__Limnohabitans;s__	LB2206E_00037_ctg_812_cov_7.428698	2313	62	1	13.0522	-2.24308	0	0	0	0
7	LB2206E_00037	d__Bacteria;p__Proteobacteria;c__Gammaproteobacteria;o__Burkholderiales;f__Burkholderiaceae;g__Limnohabitans;s__	LB2206E_00037_ctg_815_cov_10.242602	16242	49.15	1	16.5718	-1.89865	0	0	4	0
8	LB2206E_00037	d__Bacteria;p__Proteobacteria;c__Gammaproteobacteria;o__Burkholderiales;f__Burkholderiaceae;g__Limnohabitans;s__	LB2206E_00037_ctg_821_cov_8.731816	1856	52.86	1	15.3036	-2.01351	1	0	1	0
9	LB2206E_00037	d__Bacteria;p__Proteobacteria;c__Gammaproteobacteria;o__Burkholderiales;f__Burkholderiaceae;g__Limnohabitans;s__	LB2206E_00037_ctg_8_cov_40.351864_1	41843	57.84	1	61.8667	0.00178337	1	1	6	1
1	LB2206E_00041	d__Bacteria;p__Cyanobacteria;c__Cyanobacteriia;o__PCC-6307;f__Cyanobiaceae;g__Synechococcus_D;s__	LB2206E_00041_ctg_821_cov_36.349196	16781	48.19	1	59	0.10847	1	0	0	0
2	LB2206E_00041	d__Bacteria;p__Cyanobacteria;c__Cyanobacteriia;o__PCC-6307;f__Cyanobiaceae;g__Synechococcus_D;s__	LB2206E_00111_ctg_738_cov_30.726230_1	11613	51.43	0.578576	10.2	-2.42368	0	0	0	0
1	LB2206E_00058	d__Bacteria;p__Proteobacteria;c__Gammaproteobacteria;o__Burkholderiales;f__Burkholderiaceae;g__Polynucleobacter;s__Polynucleobacter sp002292975	LB2206E_00058_ctg_2_cov_69.964001	50918	33.92	1	101	0.773041	0	1	0	1
2	LB2206E_00058	d__Bacteria;p__Proteobacteria;c__Gammaproteobacteria;o__Burkholderiales;f__Burkholderiaceae;g__Polynucleobacter;s__Polynucleobacter sp002292975	LB2206E_00058_ctg_396_cov_17.360611	8499	34.4	1	25.4	-1.21841	0	1	0	0
1	LB2206E_00065	d__Bacteria;p__Cyanobacteria;c__Cyanobacteriia;o__PCC-6307;f__Cyanobiaceae;g__Synechococcus_D;s__	LB2206E_00065_ctg_2_cov_22.159263_1	21587	55.78	1	39.2	-0.0754638	0	0	0	0
2	LB2206E_00065	d__Bacteria;p__Cyanobacteria;c__Cyanobacteriia;o__PCC-6307;f__Cyanobiaceae;g__Synechococcus_D;s__	LB2206E_00111_ctg_593_cov_26.621171	2634	47.11	0.820805	32.6	-0.341445	0	0	0	0
1	LB2206E_00101	d__Bacteria;p__Cyanobacteria;c__Cyanobacteriia;o__PCC-6307;f__Cyanobiaceae;g__Synechococcus_D;s__	LB2206E_00101_ctg_590_cov_8.877318	3291	50.65	0.986023	12.8704	-1.77975	1	0	0	0
2	LB2206E_00101	d__Bacteria;p__Cyanobacteria;c__Cyanobacteriia;o__PCC-6307;f__Cyanobiaceae;g__Synechococcus_D;s__	LB2206E_00111_ctg_593_cov_26.621171	2634	47.11	0.746014	12.7363	-1.79486	0	0	0	0
1	LB2206E_00111	d__Bacteria;p__Cyanobacteria;c__Cyanobacteriia;o__PCC-6307;f__Cyanobiaceae;g__Synechococcus_D;s__Synechococcus_D lacustris	LB2206E_00111_ctg_2_cov_37.567253_1	15572	47.08	1	50.5	-0.269351	1	0	0	0
2	LB2206E_00111	d__Bacteria;p__Cyanobacteria;c__Cyanobacteriia;o__PCC-6307;f__Cyanobiaceae;g__Synechococcus_D;s__Synechococcus_D lacustris	LB2206E_00111_ctg_593_cov_26.621171	2634	47.11	1	42.8	-0.508023	0	0	0	0
3	LB2206E_00111	d__Bacteria;p__Cyanobacteria;c__Cyanobacteriia;o__PCC-6307;f__Cyanobiaceae;g__Synechococcus_D;s__Synechococcus_D lacustris	LB2206E_00111_ctg_738_cov_30.726230_1	11613	51.43	1	38.2	-0.672061	0	0	0	0
1	LB2206E_00112	d__Bacteria;p__Proteobacteria;c__Alphaproteobacteria;o__Rhizobiales;f__Aestuariivirgaceae;g__Aestuariivirga;s__	LB2206E_00112_ctg_1774_cov_8.669646	2516	58.51	1	13.8	-1.33075	0	0	0	1
2	LB2206E_00112	d__Bacteria;p__Proteobacteria;c__Alphaproteobacteria;o__Rhizobiales;f__Aestuariivirgaceae;g__Aestuariivirga;s__	LB2206E_00112_ctg_1958_cov_7.891463	2386	64	1	12.8	-1.43928	0	1	0	0
3	LB2206E_00112	d__Bacteria;p__Proteobacteria;c__Alphaproteobacteria;o__Rhizobiales;f__Aestuariivirgaceae;g__Aestuariivirga;s__	LB2206E_00112_ctg_2493_cov_7.768893	3469	63.25	1	12.4	-1.48508	1	0	1	0
4	LB2206E_00112	d__Bacteria;p__Proteobacteria;c__Alphaproteobacteria;o__Rhizobiales;f__Aestuariivirgaceae;g__Aestuariivirga;s__	LB2206E_00112_ctg_2624_cov_5.593857	3278	61.62	1	9.16	-1.922	0	0	0	0
5	LB2206E_00112	d__Bacteria;p__Proteobacteria;c__Alphaproteobacteria;o__Rhizobiales;f__Aestuariivirgaceae;g__Aestuariivirga;s__	LB2206E_00112_ctg_2818_cov_12.369906_1	4182	63.96	1	16.2	-1.09943	0	0	0	0
6	LB2206E_00112	d__Bacteria;p__Proteobacteria;c__Alphaproteobacteria;o__Rhizobiales;f__Aestuariivirgaceae;g__Aestuariivirga;s__	LB2206E_00112_ctg_2843_cov_8.375315	6010	61.36	1	13.6	-1.35181	0	0	1	0
7	LB2206E_00112	d__Bacteria;p__Proteobacteria;c__Alphaproteobacteria;o__Rhizobiales;f__Aestuariivirgaceae;g__Aestuariivirga;s__	LB2206E_00112_ctg_75_cov_20.214157	2838	61.7	1	34.3	-0.017212	0	0	0	0
8	LB2206E_00112	d__Bacteria;p__Proteobacteria;c__Alphaproteobacteria;o__Rhizobiales;f__Aestuariivirgaceae;g__Aestuariivirga;s__	LB2206E_00112_ctg_97_cov_26.887110	12111	61.57	1	45.2	0.380902	0	0	1	0
1	LB2206E_00113	d__Bacteria;p__Proteobacteria;c__Alphaproteobacteria;o__Rhizobiales;f__Aestuariivirgaceae;g__Aestuariivirga;s__	LB2206E_00112_ctg_75_cov_20.214157	2838	61.7	1	49	0.582752	0	0	0	0
2	LB2206E_00113	d__Bacteria;p__Proteobacteria;c__Alphaproteobacteria;o__Rhizobiales;f__Aestuariivirgaceae;g__Aestuariivirga;s__	LB2206E_00112_ctg_97_cov_26.887110	12111	61.57	1	35	0.097325	0	0	1	0
3	LB2206E_00113	d__Bacteria;p__Proteobacteria;c__Alphaproteobacteria;o__Rhizobiales;f__Aestuariivirgaceae;g__Aestuariivirga;s__	LB2206E_00113_ctg_2202_cov_7.929231	1030	64.76	1	13.1	-1.32046	0	0	0	0
4	LB2206E_00113	d__Bacteria;p__Proteobacteria;c__Alphaproteobacteria;o__Rhizobiales;f__Aestuariivirgaceae;g__Aestuariivirga;s__	LB2206E_00113_ctg_2769_cov_9.135802	1432	64.59	1	16.3	-1.00516	0	0	1	0
5	LB2206E_00113	d__Bacteria;p__Proteobacteria;c__Alphaproteobacteria;o__Rhizobiales;f__Aestuariivirgaceae;g__Aestuariivirga;s__	LB2206E_00113_ctg_2988_cov_8.005879	4988	62.35	1	14.2	-1.20414	0	0	0	0
6	LB2206E_00113	d__Bacteria;p__Proteobacteria;c__Alphaproteobacteria;o__Rhizobiales;f__Aestuariivirgaceae;g__Aestuariivirga;s__	LB2206E_00113_ctg_30_cov_4.516667	1135	62.91	1	7.59	-2.10786	0	0	0	0
7	LB2206E_00113	d__Bacteria;p__Proteobacteria;c__Alphaproteobacteria;o__Rhizobiales;f__Aestuariivirgaceae;g__Aestuariivirga;s__	LB2206E_00113_ctg_47_cov_11.113835	3033	65.31	1	20.9	-0.646527	0	0	0	0
8	LB2206E_00113	d__Bacteria;p__Proteobacteria;c__Alphaproteobacteria;o__Rhizobiales;f__Aestuariivirgaceae;g__Aestuariivirga;s__	LB2206E_00113_ctg_49_cov_6.006689	3643	66.15	1	10.7	-1.61242	0	1	0	1
9	LB2206E_00113	d__Bacteria;p__Proteobacteria;c__Alphaproteobacteria;o__Rhizobiales;f__Aestuariivirgaceae;g__Aestuariivirga;s__	LB2206E_00113_ctg_61_cov_12.291889	4173	63.91	1	22.9	-0.514682	0	0	0	0
1	LB2206E_00137	d__Bacteria;p__Proteobacteria;c__Gammaproteobacteria;o__Burkholderiales;f__Burkholderiaceae;g__Polaromonas;s__	LB2206E_00037_ctg_748_cov_6.798537	4567	59.34	0.767681	5.27	-2.58082	0	0	0	0
2	LB2206E_00137	d__Bacteria;p__Proteobacteria;c__Gammaproteobacteria;o__Burkholderiales;f__Burkholderiaceae;g__Polaromonas;s__	LB2206E_00137_ctg_2395_cov_6.514976	2125	57.93	1	11.1	-1.50613	0	0	0	0
1	LB2206H_00060	d__Bacteria;p__Proteobacteria;c__Alphaproteobacteria;o__Rhizobiales;f__Beijerinckiaceae;g__Methylocystis;s__Methylocystis sp014190435	LB2301H_00042_ctg_1350_cov_19.391127	7155	46.86	0.581132	109	-1.4856	0	0	0	0
2	LB2206H_00060	d__Bacteria;p__Proteobacteria;c__Alphaproteobacteria;o__Rhizobiales;f__Beijerinckiaceae;g__Methylocystis;s__Methylocystis sp014190435	LB2301H_00261_ctg_4_cov_47.498011_1	4021	45.59	0.590152	26	-3.55335	0	0	0	0
1	LB2206H_00187	d__Bacteria;p__Proteobacteria;c__Alphaproteobacteria;o__Rhizobiales;f__Beijerinckiaceae;g__Methylocystis;s__Methylocystis sp014190435	LB2206H_00187_ctg_1123_cov_10.450149	6424	48.91	0.963263	14.0054	-3.10365	0	0	0	0
2	LB2206H_00187	d__Bacteria;p__Proteobacteria;c__Alphaproteobacteria;o__Rhizobiales;f__Beijerinckiaceae;g__Methylocystis;s__Methylocystis sp014190435	LB2206H_00187_ctg_1302_cov_9.782534_1	4573	47.8	0.966761	15.6862	-2.94014	0	0	0	0
3	LB2206H_00187	d__Bacteria;p__Proteobacteria;c__Alphaproteobacteria;o__Rhizobiales;f__Beijerinckiaceae;g__Methylocystis;s__Methylocystis sp014190435	LB2206H_00187_ctg_602_cov_6.637931	1911	47.15	0.982208	7.52925	-3.99905	0	0	0	0
4	LB2206H_00187	d__Bacteria;p__Proteobacteria;c__Alphaproteobacteria;o__Rhizobiales;f__Beijerinckiaceae;g__Methylocystis;s__Methylocystis sp014190435	LB2206H_00187_ctg_724_cov_10.098347	3746	45.44	0.982648	11.2531	-3.41931	0	0	0	0
5	LB2206H_00187	d__Bacteria;p__Proteobacteria;c__Alphaproteobacteria;o__Rhizobiales;f__Beijerinckiaceae;g__Methylocystis;s__Methylocystis sp014190435	LB2301H_00261_ctg_4_cov_47.498011_1	4021	45.59	0.503109	9.24516	-3.70286	0	0	0	0
6	LB2206H_00187	d__Bacteria;p__Proteobacteria;c__Alphaproteobacteria;o__Rhizobiales;f__Beijerinckiaceae;g__Methylocystis;s__Methylocystis sp014190435	LB2301H_00365_ctg_1160_cov_26.398130_1	51097	48.59	0.62442	6.31527	-4.25271	1	0	2	0
7	LB2206H_00187	d__Bacteria;p__Proteobacteria;c__Alphaproteobacteria;o__Rhizobiales;f__Beijerinckiaceae;g__Methylocystis;s__Methylocystis sp014190435	LBVC_3524	11230	48.42	0.854853	8.48881	-3.826	0	0	1	0
1	LB2301E_00025	d__Bacteria;p__Cyanobacteria;c__Cyanobacteriia;o__PCC-6307;f__Cyanobiaceae;g__Synechococcus_D;s__	LB2301E_00025_ctg_407_cov_4.348889	1405	65.84	1	7.13	-2.88086	0	0	0	0
2	LB2301E_00025	d__Bacteria;p__Cyanobacteria;c__Cyanobacteriia;o__PCC-6307;f__Cyanobiaceae;g__Synechococcus_D;s__	LB2301E_00025_ctg_894_cov_11.018291_1	12423	63.02	1	13.8	-1.92817	0	1	0	1
1	LB2301E_00045	d__Bacteria;p__Planctomycetota;c__Planctomycetia;o__Gemmatales;f__Gemmataceae;g__UBA969;s__UBA969 sp003671255	LB2301E_00045_ctg_976_cov_14.972617	12508	48.09	1	23.9	-1.77426	0	1	0	1
2	LB2301E_00045	d__Bacteria;p__Planctomycetota;c__Planctomycetia;o__Gemmatales;f__Gemmataceae;g__UBA969;s__UBA969 sp003671255	LB2301E_00084_ctg_2212_cov_10.608621	3558	49.21	0.996065	30.6	-1.41774	1	0	0	0
1	LB2301E_00047	d__Bacteria;p__Proteobacteria;c__Alphaproteobacteria;o__Rhizobiales;f__Beijerinckiaceae;g__Methylocystis;s__Methylocystis sp014190435	LB2301E_00047_ctg_1586_cov_28.251296_1	1065	38.12	1	66.7	-0.185539	0	0	0	0
2	LB2301E_00047	d__Bacteria;p__Proteobacteria;c__Alphaproteobacteria;o__Rhizobiales;f__Beijerinckiaceae;g__Methylocystis;s__Methylocystis sp014190435	LB2301E_00652_ctg_15_cov_86.498064_1	8372	49.68	0.717869	3.16	-4.58523	0	0	0	0
1	LB2301E_00053	d__Bacteria;p__Actinobacteriota;c__Actinomycetia;o__Nanopelagicales;f__Nanopelagicaceae;g__MAG-120802;s__MAG-120802 sp003569145	LB2301E_00053_ctg_201_cov_5.626194	4346	40.27	0.992637	8.23999	-2.54591	1	0	0	0
2	LB2301E_00053	d__Bacteria;p__Actinobacteriota;c__Actinomycetia;o__Nanopelagicales;f__Nanopelagicaceae;g__MAG-120802;s__MAG-120802 sp003569145	LBV_5661	13229	39.84	0.670799	5.13235	-3.22894	1	1	0	0
1	LB2301E_00077	d__Bacteria;p__Proteobacteria;c__Alphaproteobacteria;o__Rhizobiales;f__Beijerinckiaceae;g__Methylocystis;s__Methylocystis sp014190435	LB2301E_00077_ctg_169_cov_3.216080	1448	42.75	0.914365	2.58	-5.02979	0	0	0	0
2	LB2301E_00077	d__Bacteria;p__Proteobacteria;c__Alphaproteobacteria;o__Rhizobiales;f__Beijerinckiaceae;g__Methylocystis;s__Methylocystis sp014190435	LB2301E_00332_ctg_1840_cov_22.985487_1	42817	44.23	0.995563	25.3	-1.7361	0	1	0	1
3	LB2301E_00077	d__Bacteria;p__Proteobacteria;c__Alphaproteobacteria;o__Rhizobiales;f__Beijerinckiaceae;g__Methylocystis;s__Methylocystis sp014190435	LB2301H_00042_ctg_1350_cov_19.391127	7155	46.86	0.590217	36.5	-1.20734	0	0	0	0
1	LB2301E_00079	d__Bacteria;p__Verrucomicrobiota;c__Verrucomicrobiae;o__Opitutales;f__Opitutaceae;g__CAITWF01;s__	LB2301E_00079_ctg_54_cov_56.560338	7745	64.82	1	91.5938	0.742159	0	0	0	0
2	LB2301E_00079	d__Bacteria;p__Verrucomicrobiota;c__Verrucomicrobiae;o__Opitutales;f__Opitutaceae;g__CAITWF01;s__	LB2301E_00079_ctg_60_cov_30.003309	9424	66.69	1	49.7254	-0.139109	1	2	0	0
1	LB2301E_00084	d__Bacteria;p__Planctomycetota;c__Planctomycetia;o__Gemmatales;f__Gemmataceae;g__UBA969;s__UBA969 sp003671255	LB2301E_00084_ctg_2212_cov_10.608621	3558	49.21	1	17.9	-0.0800894	1	0	0	0
2	LB2301E_00084	d__Bacteria;p__Planctomycetota;c__Planctomycetia;o__Gemmatales;f__Gemmataceae;g__UBA969;s__UBA969 sp003671255	LB2301E_00084_ctg_2394_cov_9.924241_1	30078	44.05	1	17	-0.154514	2	2	4	0
1	LB2301E_00085	d__Bacteria;p__Actinobacteriota;c__Actinomycetia;o__Nanopelagicales;f__Nanopelagicaceae;g__UBA3012;s__UBA3012 sp014190175	LB2301E_00085_ctg_1285_cov_4.021989	2147	36	1	6.34	-2.24293	0	0	0	0
2	LB2301E_00085	d__Bacteria;p__Actinobacteriota;c__Actinomycetia;o__Nanopelagicales;f__Nanopelagicaceae;g__UBA3012;s__UBA3012 sp014190175	LB2301E_00085_ctg_29_cov_6.716418	9904	42.48	1	10.6	-1.50142	0	0	0	0
3	LB2301E_00085	d__Bacteria;p__Actinobacteriota;c__Actinomycetia;o__Nanopelagicales;f__Nanopelagicaceae;g__UBA3012;s__UBA3012 sp014190175	LB2301E_00085_ctg_472_cov_7.644381	4976	36.76	0.997387	11.5	-1.38385	0	1	0	0
4	LB2301E_00085	d__Bacteria;p__Actinobacteriota;c__Actinomycetia;o__Nanopelagicales;f__Nanopelagicaceae;g__UBA3012;s__UBA3012 sp014190175	LB2301E_00085_ctg_533_cov_5.262651	1715	32.48	1	8.47	-1.82505	0	1	1	0
5	LB2301E_00085	d__Bacteria;p__Actinobacteriota;c__Actinomycetia;o__Nanopelagicales;f__Nanopelagicaceae;g__UBA3012;s__UBA3012 sp014190175	LB2301E_00085_ctg_611_cov_7.315869	1372	40.16	1	9.33	-1.68554	0	0	0	0
6	LB2301E_00085	d__Bacteria;p__Actinobacteriota;c__Actinomycetia;o__Nanopelagicales;f__Nanopelagicaceae;g__UBA3012;s__UBA3012 sp014190175	LB2301E_00085_ctg_6_cov_20.437776	118892	39.33	1	32.1	0.0970875	0	0	1	0
7	LB2301E_00085	d__Bacteria;p__Actinobacteriota;c__Actinomycetia;o__Nanopelagicales;f__Nanopelagicaceae;g__UBA3012;s__UBA3012 sp014190175	LBVC_1218	22975	38.02	0.815277	6.96	-2.10833	1	0	1	1
1	LB2301E_00109	d__Bacteria;p__Proteobacteria;c__Alphaproteobacteria;o__Rhizobiales;f__Beijerinckiaceae;g__Methylocystis;s__Methylocystis sp014190435	LB2301E_00077_ctg_169_cov_3.216080	1448	42.75	0.957873	16.2365	-2.90476	0	0	0	0
2	LB2301E_00109	d__Bacteria;p__Proteobacteria;c__Alphaproteobacteria;o__Rhizobiales;f__Beijerinckiaceae;g__Methylocystis;s__Methylocystis sp014190435	LB2301E_00109_ctg_1001_cov_28.808227	10411	44.44	1	45.0134	-1.43365	1	0	0	0
3	LB2301E_00109	d__Bacteria;p__Proteobacteria;c__Alphaproteobacteria;o__Rhizobiales;f__Beijerinckiaceae;g__Methylocystis;s__Methylocystis sp014190435	LB2301E_00109_ctg_1043_cov_31.713311	4014	43.22	1	42.6048	-1.51299	0	0	0	0
4	LB2301E_00109	d__Bacteria;p__Proteobacteria;c__Alphaproteobacteria;o__Rhizobiales;f__Beijerinckiaceae;g__Methylocystis;s__Methylocystis sp014190435	LB2301E_00109_ctg_1068_cov_17.853472	6866	44.98	1	28.23	-2.10677	0	0	0	0
5	LB2301E_00109	d__Bacteria;p__Proteobacteria;c__Alphaproteobacteria;o__Rhizobiales;f__Beijerinckiaceae;g__Methylocystis;s__Methylocystis sp014190435	LB2301E_00109_ctg_1138_cov_17.488103_1	9455	42.52	1	32.4841	-1.90427	0	0	0	0
1	LB2301E_00122	d__Bacteria;p__Proteobacteria;c__Alphaproteobacteria;o__Rhizobiales;f__Beijerinckiaceae;g__Methylocystis;s__Methylocystis sp014190435	LB2301E_00122_ctg_1820_cov_12.969318	40796	46.78	1	17.3	-1.07194	1	2	0	1
2	LB2301E_00122	d__Bacteria;p__Proteobacteria;c__Alphaproteobacteria;o__Rhizobiales;f__Beijerinckiaceae;g__Methylocystis;s__Methylocystis sp014190435	LB2301E_00122_ctg_1906_cov_93.794596	54124	47.88	1	149	2.03453	1	1	0	1
3	LB2301E_00122	d__Bacteria;p__Proteobacteria;c__Alphaproteobacteria;o__Rhizobiales;f__Beijerinckiaceae;g__Methylocystis;s__Methylocystis sp014190435	LB2301H_00365_ctg_2_cov_53.628528	14013	47.49	0.90887	4.62	-2.97675	0	2	0	1
4	LB2301E_00122	d__Bacteria;p__Proteobacteria;c__Alphaproteobacteria;o__Rhizobiales;f__Beijerinckiaceae;g__Methylocystis;s__Methylocystis sp014190435	LBVC_3819	10645	47.04	0.535181	4.55	-2.99877	0	0	0	0
1	LB2301E_00143	d__Bacteria;p__Planctomycetota;c__Planctomycetia;o__Gemmatales;f__Gemmataceae;g__UBA969;s__UBA969 sp003671255	LB2301E_00045_ctg_976_cov_14.972617	12508	48.09	1	24.2	-1.10007	0	1	0	1
2	LB2301E_00143	d__Bacteria;p__Planctomycetota;c__Planctomycetia;o__Gemmatales;f__Gemmataceae;g__UBA969;s__UBA969 sp003671255	LB2301E_00084_ctg_2212_cov_10.608621	3558	49.21	1	21.5	-1.27074	1	0	0	0
3	LB2301E_00143	d__Bacteria;p__Planctomycetota;c__Planctomycetia;o__Gemmatales;f__Gemmataceae;g__UBA969;s__UBA969 sp003671255	LB2301E_00143_ctg_1521_cov_38.628626_1	7898	39.83	1	75.8	0.547119	0	0	0	0
1	LB2301E_00179	d__Bacteria;p__Verrucomicrobiota;c__Verrucomicrobiae;o__Chthoniobacterales;f__Chthoniobacteraceae;g__SXWH01;s__SXWH01 sp014189875	LB2301E_00179_ctg_2112_cov_17.882724	3227	58.63	1	23.2785	-1.86174	0	0	0	0
2	LB2301E_00179	d__Bacteria;p__Verrucomicrobiota;c__Verrucomicrobiae;o__Chthoniobacterales;f__Chthoniobacteraceae;g__SXWH01;s__SXWH01 sp014189875	LB2301E_00179_ctg_60_cov_58.538222	55233	59.18	1	92.3762	0.126786	0	1	0	0
1	LB2301E_00190	d__Bacteria;p__Proteobacteria;c__Alphaproteobacteria;o__Rhizobiales;f__Beijerinckiaceae;g__Methylocystis;s__Methylocystis sp014190435	LB2301E_00190_ctg_1101_cov_2.856242	1641	36.38	1	4.65	-2.4334	0	0	0	0
2	LB2301E_00190	d__Bacteria;p__Proteobacteria;c__Alphaproteobacteria;o__Rhizobiales;f__Beijerinckiaceae;g__Methylocystis;s__Methylocystis sp014190435	LB2301E_00190_ctg_1329_cov_4.493304	1399	37.53	1	7.28	-1.78669	0	0	0	0
3	LB2301E_00190	d__Bacteria;p__Proteobacteria;c__Alphaproteobacteria;o__Rhizobiales;f__Beijerinckiaceae;g__Methylocystis;s__Methylocystis sp014190435	LB2301E_00190_ctg_14_cov_4.077841	1815	33.99	0.949311	4.67	-2.4272	0	0	0	1
4	LB2301E_00190	d__Bacteria;p__Proteobacteria;c__Alphaproteobacteria;o__Rhizobiales;f__Beijerinckiaceae;g__Methylocystis;s__Methylocystis sp014190435	LB2301E_00190_ctg_790_cov_7.128713	1873	34.97	1	7.5	-1.74374	0	0	0	0
5	LB2301E_00190	d__Bacteria;p__Proteobacteria;c__Alphaproteobacteria;o__Rhizobiales;f__Beijerinckiaceae;g__Methylocystis;s__Methylocystis sp014190435	LBV_8280	10258	33.94	0.888185	4.48	-2.48713	0	0	0	0
6	LB2301E_00190	d__Bacteria;p__Proteobacteria;c__Alphaproteobacteria;o__Rhizobiales;f__Beijerinckiaceae;g__Methylocystis;s__Methylocystis sp014190435	LBVC_1717	17950	38.71	0.805515	3.14	-2.99986	0	0	0	0
7	LB2301E_00190	d__Bacteria;p__Proteobacteria;c__Alphaproteobacteria;o__Rhizobiales;f__Beijerinckiaceae;g__Methylocystis;s__Methylocystis sp014190435	LBVC_235	48025	34.36	0.904737	12.7	-0.98387	0	2	1	1
1	LB2301E_00231	d__Bacteria;p__Chloroflexota;c__Anaerolineae;o__Anaerolineales;f__UBA11657;g__BD1;s__BD1 sp003569365	LB2301E_00231_ctg_141_cov_7.149334	3959	44.28	1	11.4	-3.47247	0	1	0	0
2	LB2301E_00231	d__Bacteria;p__Chloroflexota;c__Anaerolineae;o__Anaerolineales;f__UBA11657;g__BD1;s__BD1 sp003569365	LB2301E_00231_ctg_342_cov_11.795443	24327	44.36	1	18.7	-2.75847	1	0	0	0
3	LB2301E_00231	d__Bacteria;p__Chloroflexota;c__Anaerolineae;o__Anaerolineales;f__UBA11657;g__BD1;s__BD1 sp003569365	LB2301E_00231_ctg_39_cov_5.527807	2914	49.38	1	9.07	-3.80233	0	0	0	0
1	LB2301E_00261	d__Bacteria;p__Planctomycetota;c__Planctomycetia;o__Gemmatales;f__Gemmataceae;g__UBA969;s__UBA969 sp003671255	LB2301E_00045_ctg_976_cov_14.972617	12508	48.09	0.894627	4.3435	-3.20367	0	1	0	1
2	LB2301E_00261	d__Bacteria;p__Planctomycetota;c__Planctomycetia;o__Gemmatales;f__Gemmataceae;g__UBA969;s__UBA969 sp003671255	LB2301E_00084_ctg_2212_cov_10.608621	3558	49.21	0.916245	6.15464	-2.70085	1	0	0	0
1	LB2301E_00297	d__Bacteria;p__Planctomycetota;c__Planctomycetia;o__Gemmatales;f__Gemmataceae;g__UBA969;s__	LB2301E_00045_ctg_976_cov_14.972617	12508	48.09	0.989367	10.4	-4.25734	0	1	0	1
2	LB2301E_00297	d__Bacteria;p__Planctomycetota;c__Planctomycetia;o__Gemmatales;f__Gemmataceae;g__UBA969;s__	LB2301E_00084_ctg_2212_cov_10.608621	3558	49.21	0.997471	25	-2.99199	1	0	0	0
1	LB2301E_00317	d__Bacteria;p__Proteobacteria;c__Gammaproteobacteria;o__Ga0077536;f__Ga0077536;g__JADJYF01;s__	LB2301E_00317_ctg_3245_cov_6.850531	2691	61.02	1	11.2318	-0.801655	0	0	0	0
2	LB2301E_00317	d__Bacteria;p__Proteobacteria;c__Gammaproteobacteria;o__Ga0077536;f__Ga0077536;g__JADJYF01;s__	LB2301E_00317_ctg_3604_cov_4.830051	7722	62.68	1	7.78368	-1.33072	0	0	1	0
3	LB2301E_00317	d__Bacteria;p__Proteobacteria;c__Gammaproteobacteria;o__Ga0077536;f__Ga0077536;g__JADJYF01;s__	LB2301E_00317_ctg_3777_cov_7.000229	8783	62.27	1	11.2141	-0.803935	0	1	0	0
1	LB2301E_00325	d__Bacteria;p__Actinobacteriota;c__Actinomycetia;o__Nanopelagicales;f__Nanopelagicaceae;g__Planktophila;s__	LB2301E_00325_ctg_473_cov_5.854501	9086	37.15	1	9.15	-0.973122	0	0	0	0
2	LB2301E_00325	d__Bacteria;p__Actinobacteriota;c__Actinomycetia;o__Nanopelagicales;f__Nanopelagicaceae;g__Planktophila;s__	LB2301E_00325_ctg_566_cov_8.986101	14301	37.26	1	14.1	-0.349271	0	0	0	0
1	LB2301E_00332	d__Bacteria;p__Proteobacteria;c__Alphaproteobacteria;o__Rhizobiales;f__Beijerinckiaceae;g__Methylocystis;s__Methylocystis sp014190435	LB2301E_00077_ctg_169_cov_3.216080	1448	42.75	0.973757	13.9499	-2.79333	0	0	0	0
2	LB2301E_00332	d__Bacteria;p__Proteobacteria;c__Alphaproteobacteria;o__Rhizobiales;f__Beijerinckiaceae;g__Methylocystis;s__Methylocystis sp014190435	LB2301E_00109_ctg_1043_cov_31.713311	4014	43.22	0.55431	4.95083	-4.28785	0	0	0	0
3	LB2301E_00332	d__Bacteria;p__Proteobacteria;c__Alphaproteobacteria;o__Rhizobiales;f__Beijerinckiaceae;g__Methylocystis;s__Methylocystis sp014190435	LB2301E_00332_ctg_1840_cov_22.985487_1	42817	44.23	1	35.8006	-1.43361	0	1	0	1
4	LB2301E_00332	d__Bacteria;p__Proteobacteria;c__Alphaproteobacteria;o__Rhizobiales;f__Beijerinckiaceae;g__Methylocystis;s__Methylocystis sp014190435	LB2301H_00042_ctg_1350_cov_19.391127	7155	46.86	0.580713	9.49607	-3.34819	0	0	0	0
1	LB2301E_00338	d__Bacteria;p__Planctomycetota;c__Planctomycetia;o__Gemmatales;f__Gemmataceae;g__UBA969;s__	LB2301E_00084_ctg_2212_cov_10.608621	3558	49.21	0.997189	45.1	0.377757	1	0	0	0
2	LB2301E_00338	d__Bacteria;p__Planctomycetota;c__Planctomycetia;o__Gemmatales;f__Gemmataceae;g__UBA969;s__	LB2301E_00143_ctg_1521_cov_38.628626_1	7898	39.83	0.987592	50.3	0.535187	0	0	0	0
1	LB2301E_00351	d__Bacteria;p__Planctomycetota;c__Planctomycetia;o__Gemmatales;f__Gemmataceae;g__UBA969;s__	LB2301E_00084_ctg_2212_cov_10.608621	3558	49.21	0.939011	6.89	-3.17538	1	0	0	0
2	LB2301E_00351	d__Bacteria;p__Planctomycetota;c__Planctomycetia;o__Gemmatales;f__Gemmataceae;g__UBA969;s__	LB2301E_00143_ctg_1521_cov_38.628626_1	7898	39.83	0.994429	99	0.669468	0	0	0	0
1	LB2301E_00358	d__Bacteria;p__Actinobacteriota;c__Acidimicrobiia;o__Acidimicrobiales;f__Ilumatobacteraceae;g__BACL27;s__BACL27 sp003569125	LB2301E_00358_ctg_1375_cov_3.593545	2038	56.08	0.826791	2.62606	-2.97463	1	0	1	0
2	LB2301E_00358	d__Bacteria;p__Actinobacteriota;c__Acidimicrobiia;o__Acidimicrobiales;f__Ilumatobacteraceae;g__BACL27;s__BACL27 sp003569125	LB2301H_00110_ctg_12_cov_53.140831_1	48926	54.57	0.704656	3.67197	-2.49098	1	2	8	0
1	LB2301E_00479	d__Bacteria;p__Planctomycetota;c__Planctomycetia;o__Gemmatales;f__Gemmataceae;g__UBA969;s__	LB2301E_00084_ctg_2212_cov_10.608621	3558	49.21	0.577291	3.45	-3.5645	1	0	0	0
2	LB2301E_00479	d__Bacteria;p__Planctomycetota;c__Planctomycetia;o__Gemmatales;f__Gemmataceae;g__UBA969;s__	LB2301E_00143_ctg_1521_cov_38.628626_1	7898	39.83	0.911117	11.6	-1.81505	0	0	0	0
1	LB2301E_00535	d__Bacteria;p__Planctomycetota;c__Planctomycetia;o__Pirellulales;f__UBA1268;g__BAIKAL-G1-2R;s__BAIKAL-G1-2R sp002737405	LB2301E_00535_ctg_1062_cov_45.266036_1	25261	56.54	1	57.9	-0.670077	0	0	0	0
2	LB2301E_00535	d__Bacteria;p__Planctomycetota;c__Planctomycetia;o__Pirellulales;f__UBA1268;g__BAIKAL-G1-2R;s__BAIKAL-G1-2R sp002737405	LB2301E_00535_ctg_2_cov_11.993765	21547	56.64	1	20.3	-2.18216	1	2	1	1
1	LB2301E_00573	d__Bacteria;p__Chloroflexota;c__Anaerolineae;o__Anaerolineales;f__UBA11657;g__BD1;s__BD1 sp003569365	LB2301E_00573_ctg_1049_cov_4.876254	3045	65.91	1	7.9	-2.30627	0	0	0	0
2	LB2301E_00573	d__Bacteria;p__Chloroflexota;c__Anaerolineae;o__Anaerolineales;f__UBA11657;g__BD1;s__BD1 sp003569365	LB2301E_00573_ctg_2161_cov_8.223833	1918	65.95	1	13.9	-1.49111	1	0	0	0
3	LB2301E_00573	d__Bacteria;p__Chloroflexota;c__Anaerolineae;o__Anaerolineales;f__UBA11657;g__BD1;s__BD1 sp003569365	LB2301E_00573_ctg_2744_cov_8.168707	1934	63.75	1	14.2	-1.46031	0	0	0	0
4	LB2301E_00573	d__Bacteria;p__Chloroflexota;c__Anaerolineae;o__Anaerolineales;f__UBA11657;g__BD1;s__BD1 sp003569365	LB2301E_00573_ctg_2754_cov_7.935348	3133	65.08	1	14	-1.48077	0	2	0	0
5	LB2301E_00573	d__Bacteria;p__Chloroflexota;c__Anaerolineae;o__Anaerolineales;f__UBA11657;g__BD1;s__BD1 sp003569365	LB2301E_00573_ctg_2813_cov_6.634228	2141	66.04	1	12.1	-1.69119	0	0	0	0
6	LB2301E_00573	d__Bacteria;p__Chloroflexota;c__Anaerolineae;o__Anaerolineales;f__UBA11657;g__BD1;s__BD1 sp003569365	LB2301E_00573_ctg_2824_cov_7.103295	3211	66.83	1	11.9	-1.71524	0	0	0	0
1	LB2301E_00586	d__Bacteria;p__Proteobacteria;c__Gammaproteobacteria;o__Burkholderiales;f__SG8-39;g__CAIYPG01;s__	LB2301E_00586_ctg_2451_cov_8.550698	10440	57.06	1	13.6	-1.43482	0	0	1	0
2	LB2301E_00586	d__Bacteria;p__Proteobacteria;c__Gammaproteobacteria;o__Burkholderiales;f__SG8-39;g__CAIYPG01;s__	LB2301E_00586_ctg_2650_cov_11.098651	24444	57.92	1	17.8	-1.04655	1	1	5	1
1	LB2301E_00620	d__Bacteria;p__Proteobacteria;c__Gammaproteobacteria;o__Burkholderiales;f__Burkholderiaceae;g__Rhodoferax;s__	LB2301E_00620_ctg_1583_cov_4.766634	1062	63.28	1	7.3	-2.04758	0	0	1	0
2	LB2301E_00620	d__Bacteria;p__Proteobacteria;c__Gammaproteobacteria;o__Burkholderiales;f__Burkholderiaceae;g__Rhodoferax;s__	LB2301H_00110_ctg_2979_cov_50.770155	4384	49.98	0.726506	14.7	-1.03773	0	0	0	0
1	LB2301E_00666	d__Bacteria;p__Proteobacteria;c__Gammaproteobacteria;o__Burkholderiales;f__Burkholderiaceae;g__Rhodoferax;s__Rhodoferax sp014190675	LB2301E_00358_ctg_1375_cov_3.593545	2038	56.08	0.989205	47.8	0.319735	1	0	1	0
2	LB2301E_00666	d__Bacteria;p__Proteobacteria;c__Gammaproteobacteria;o__Burkholderiales;f__Burkholderiaceae;g__Rhodoferax;s__Rhodoferax sp014190675	LB2301E_00666_ctg_1620_cov_6.031677	3275	48.79	1	9.66	-1.98718	0	0	0	0
3	LB2301E_00666	d__Bacteria;p__Proteobacteria;c__Gammaproteobacteria;o__Burkholderiales;f__Burkholderiaceae;g__Rhodoferax;s__Rhodoferax sp014190675	LB2301E_00666_ctg_2070_cov_33.812982	39340	45.86	1	53.3	0.47686	0	0	1	0
4	LB2301E_00666	d__Bacteria;p__Proteobacteria;c__Gammaproteobacteria;o__Burkholderiales;f__Burkholderiaceae;g__Rhodoferax;s__Rhodoferax sp014190675	LB2301H_00110_ctg_12_cov_53.140831_1	48926	54.57	0.856109	75.4	0.977289	1	2	8	0
1	LB2301E_00669	d__Bacteria;p__Chloroflexota;c__Anaerolineae;o__Anaerolineales;f__UBA11657;g__BD1;s__BD1 sp003569365	LB2301E_00669_ctg_1004_cov_7.321712	6480	30.97	1	11.7	-1.8109	0	0	0	0
2	LB2301E_00669	d__Bacteria;p__Chloroflexota;c__Anaerolineae;o__Anaerolineales;f__UBA11657;g__BD1;s__BD1 sp003569365	LB2301E_00669_ctg_1379_cov_8.336944	9380	32.91	1	13.4	-1.61518	0	0	0	0
3	LB2301E_00669	d__Bacteria;p__Chloroflexota;c__Anaerolineae;o__Anaerolineales;f__UBA11657;g__BD1;s__BD1 sp003569365	LB2301E_00669_ctg_396_cov_5.469739	1856	31.95	1	8.94	-2.19907	0	0	0	0
4	LB2301E_00669	d__Bacteria;p__Chloroflexota;c__Anaerolineae;o__Anaerolineales;f__UBA11657;g__BD1;s__BD1 sp003569365	LB2301E_00669_ctg_501_cov_5.450834	3411	31.72	1	8.95	-2.19745	0	0	0	0
5	LB2301E_00669	d__Bacteria;p__Chloroflexota;c__Anaerolineae;o__Anaerolineales;f__UBA11657;g__BD1;s__BD1 sp003569365	LB2301E_00669_ctg_549_cov_4.585421	1811	29.1	1	7.31	-2.48947	0	0	0	0
1	LB2301E_00765	d__Bacteria;p__Proteobacteria;c__Alphaproteobacteria;o__Pelagibacterales;f__Pelagibacteraceae;g__Fonsibacter;s__Fonsibacter ubiquis	LB2206E_00171_ctg_26_cov_115.447448_1	34544	32.59	0.775301	30	-1.37928	1	1	2	0
2	LB2301E_00765	d__Bacteria;p__Proteobacteria;c__Alphaproteobacteria;o__Pelagibacterales;f__Pelagibacteraceae;g__Fonsibacter;s__Fonsibacter ubiquis	LB2301E_00765_ctg_103_cov_5.702791_1	4487	35.52	1	8.09	-3.27003	0	0	0	0
3	LB2301E_00765	d__Bacteria;p__Proteobacteria;c__Alphaproteobacteria;o__Pelagibacterales;f__Pelagibacteraceae;g__Fonsibacter;s__Fonsibacter ubiquis	LB2301E_00765_ctg_97_cov_25.465708	11734	29.75	1	40.5	-0.946316	0	0	0	0
1	LB2301H_00035	d__Bacteria;p__Acidobacteriota;c__Acidobacteriae;o__Bryobacterales;f__Bryobacteraceae;g__Ga0077553;s__	LB2301H_00035_ctg_136_cov_26.782352	7342	59.38	1	43.8	-1.61902	0	2	0	0
2	LB2301H_00035	d__Bacteria;p__Acidobacteriota;c__Acidobacteriae;o__Bryobacterales;f__Bryobacteraceae;g__Ga0077553;s__	LB2301H_00035_ctg_1808_cov_11.200309	1348	53.41	1	17.9	-2.90999	0	1	0	0
3	LB2301H_00035	d__Bacteria;p__Acidobacteriota;c__Acidobacteriae;o__Bryobacterales;f__Bryobacteraceae;g__Ga0077553;s__	LB2301H_00035_ctg_2763_cov_10.277074	2816	56.32	1	16.6	-3.01876	1	0	0	1
4	LB2301H_00035	d__Bacteria;p__Acidobacteriota;c__Acidobacteriae;o__Bryobacterales;f__Bryobacteraceae;g__Ga0077553;s__	LB2301H_00035_ctg_2998_cov_20.539384	20660	62	1	32.8	-2.03625	1	1	2	0
5	LB2301H_00035	d__Bacteria;p__Acidobacteriota;c__Acidobacteriae;o__Bryobacterales;f__Bryobacteraceae;g__Ga0077553;s__	LB2301H_00035_ctg_3216_cov_25.092816	2630	59.35	1	40.5	-1.73202	0	0	0	0
1	LB2301H_00042	d__Bacteria;p__Proteobacteria;c__Alphaproteobacteria;o__Rhizobiales;f__Beijerinckiaceae;g__Methylocystis;s__Methylocystis sp014190435	LB2301H_00042_ctg_1350_cov_19.391127	7155	46.86	1	31.1051	-1.92818	0	0	0	0
2	LB2301H_00042	d__Bacteria;p__Proteobacteria;c__Alphaproteobacteria;o__Rhizobiales;f__Beijerinckiaceae;g__Methylocystis;s__Methylocystis sp014190435	LB2301H_00261_ctg_4_cov_47.498011_1	4021	45.59	1	38.8466	-1.60755	0	0	0	0
1	LB2301H_00050	d__Bacteria;p__Proteobacteria;c__Alphaproteobacteria;o__Rhizobiales;f__Beijerinckiaceae;g__Methylocystis;s__Methylocystis sp014190435	LB2301E_00332_ctg_1840_cov_22.985487_1	42817	44.23	0.779433	4.88	-4.84126	0	1	0	1
2	LB2301H_00050	d__Bacteria;p__Proteobacteria;c__Alphaproteobacteria;o__Rhizobiales;f__Beijerinckiaceae;g__Methylocystis;s__Methylocystis sp014190435	LB2301H_00042_ctg_1350_cov_19.391127	7155	46.86	0.581551	61.8	-1.1786	0	0	0	0
1	LB2301H_00054	d__Bacteria;p__Proteobacteria;c__Alphaproteobacteria;o__Pelagibacterales;f__Pelagibacteraceae;g__Fonsibacter;s__	LBV_6125	12547	33.54	0.508887	6.12439	-4.23796	0	0	0	1
2	LB2301H_00054	d__Bacteria;p__Proteobacteria;c__Alphaproteobacteria;o__Pelagibacterales;f__Pelagibacteraceae;g__Fonsibacter;s__	LBVC_3723	10811	31.91	0.515123	5.32558	-4.43958	0	0	0	0
1	LB2301H_00089	d__Bacteria;p__Proteobacteria;c__Alphaproteobacteria;o__Rhizobiales;f__Beijerinckiaceae;g__Methylocystis;s__	LB2301H_00089_ctg_1602_cov_28.451662_1	24948	42.82	1	34.2	-2.40974	1	0	0	0
2	LB2301H_00089	d__Bacteria;p__Proteobacteria;c__Alphaproteobacteria;o__Rhizobiales;f__Beijerinckiaceae;g__Methylocystis;s__	LB2301H_00089_ctg_233_cov_6.957617	3547	39.95	1	11.2	-4.02024	0	0	0	0
3	LB2301H_00089	d__Bacteria;p__Proteobacteria;c__Alphaproteobacteria;o__Rhizobiales;f__Beijerinckiaceae;g__Methylocystis;s__	LB2301H_00089_ctg_363_cov_10.597249	7397	43.25	1	17	-3.41821	0	1	0	1
1	LB2301H_00110	d__Bacteria;p__Proteobacteria;c__Gammaproteobacteria;o__Burkholderiales;f__Burkholderiaceae;g__Rhodoferax;s__Rhodoferax sp014190675	LB2301E_00358_ctg_1375_cov_3.593545	2038	56.08	0.972522	32.5053	-0.0639445	1	0	1	0
2	LB2301H_00110	d__Bacteria;p__Proteobacteria;c__Gammaproteobacteria;o__Burkholderiales;f__Burkholderiaceae;g__Rhodoferax;s__Rhodoferax sp014190675	LB2301H_00110_ctg_12_cov_53.140831_1	48926	54.57	1	94.0188	1.46833	1	2	8	0
3	LB2301H_00110	d__Bacteria;p__Proteobacteria;c__Gammaproteobacteria;o__Burkholderiales;f__Burkholderiaceae;g__Rhodoferax;s__Rhodoferax sp014190675	LB2301H_00110_ctg_2979_cov_50.770155	4384	49.98	1	81.646	1.26476	0	0	0	0
1	LB2301H_00163	d__Bacteria;p__Proteobacteria;c__Alphaproteobacteria;o__Rhizobiales;f__Beijerinckiaceae;g__Methylocystis;s__Methylocystis sp014190435	LB2301E_00077_ctg_169_cov_3.216080	1448	42.75	0.962017	18.4	-2.52311	0	0	0	0
2	LB2301H_00163	d__Bacteria;p__Proteobacteria;c__Alphaproteobacteria;o__Rhizobiales;f__Beijerinckiaceae;g__Methylocystis;s__Methylocystis sp014190435	LB2301E_00109_ctg_1043_cov_31.713311	4014	43.22	0.510463	7.43	-3.83138	0	0	0	0
3	LB2301H_00163	d__Bacteria;p__Proteobacteria;c__Alphaproteobacteria;o__Rhizobiales;f__Beijerinckiaceae;g__Methylocystis;s__Methylocystis sp014190435	LB2301E_00332_ctg_1840_cov_22.985487_1	42817	44.23	1	40.4	-1.38846	0	1	0	1
4	LB2301H_00163	d__Bacteria;p__Proteobacteria;c__Alphaproteobacteria;o__Rhizobiales;f__Beijerinckiaceae;g__Methylocystis;s__Methylocystis sp014190435	LB2301H_00042_ctg_1350_cov_19.391127	7155	46.86	0.590077	57.7	-0.874244	0	0	0	0
1	LB2301H_00228	d__Bacteria;p__Proteobacteria;c__Alphaproteobacteria;o__Rhizobiales;f__Beijerinckiaceae;g__Methylocystis;s__Methylocystis sp014190435	LB2301E_00652_ctg_15_cov_86.498064_1	8372	49.68	0.85571	6.66	-5.84687	0	0	0	0
2	LB2301H_00228	d__Bacteria;p__Proteobacteria;c__Alphaproteobacteria;o__Rhizobiales;f__Beijerinckiaceae;g__Methylocystis;s__Methylocystis sp014190435	LB2301H_00228_ctg_1289_cov_118.216574	5268	44.76	1	199	-0.945765	0	0	0	0
1	LB2301H_00240	d__Bacteria;p__Proteobacteria;c__Gammaproteobacteria;o__Burkholderiales;f__Burkholderiaceae;g__Rhodoferax;s__Rhodoferax sp014190675	LB2301E_00358_ctg_1375_cov_3.593545	2038	56.08	0.979392	23.2	-0.42398	1	0	1	0
2	LB2301H_00240	d__Bacteria;p__Proteobacteria;c__Gammaproteobacteria;o__Burkholderiales;f__Burkholderiaceae;g__Rhodoferax;s__Rhodoferax sp014190675	LB2301H_00110_ctg_12_cov_53.140831_1	48926	54.57	0.790561	39.2	0.332749	1	2	8	0
1	LB2301H_00261	d__Bacteria;p__Proteobacteria;c__Alphaproteobacteria;o__Rhizobiales;f__Beijerinckiaceae;g__Methylocystis;s__Methylocystis sp014190435	LB2301E_00122_ctg_1820_cov_12.969318	40796	46.78	0.68166	11.5	-4.39511	1	2	0	1
2	LB2301H_00261	d__Bacteria;p__Proteobacteria;c__Alphaproteobacteria;o__Rhizobiales;f__Beijerinckiaceae;g__Methylocystis;s__Methylocystis sp014190435	LB2301H_00042_ctg_1350_cov_19.391127	7155	46.86	1	117	-1.04831	0	0	0	0
3	LB2301H_00261	d__Bacteria;p__Proteobacteria;c__Alphaproteobacteria;o__Rhizobiales;f__Beijerinckiaceae;g__Methylocystis;s__Methylocystis sp014190435	LB2301H_00261_ctg_4_cov_47.498011_1	4021	45.59	1	57.7	-2.06817	0	0	0	0
4	LB2301H_00261	d__Bacteria;p__Proteobacteria;c__Alphaproteobacteria;o__Rhizobiales;f__Beijerinckiaceae;g__Methylocystis;s__Methylocystis sp014190435	LB2301H_00261_ctg_554_cov_12.508118	16376	47.15	1	15	-4.01178	1	2	0	1
5	LB2301H_00261	d__Bacteria;p__Proteobacteria;c__Alphaproteobacteria;o__Rhizobiales;f__Beijerinckiaceae;g__Methylocystis;s__Methylocystis sp014190435	LBVC_3819	10645	47.04	0.537435	4.1	-5.88305	0	0	0	0
1	LB2301H_00271	d__Bacteria;p__Proteobacteria;c__Alphaproteobacteria;o__Rhizobiales;f__Beijerinckiaceae;g__Methylocystis;s__Methylocystis sp014190435	LB2301H_00042_ctg_1350_cov_19.391127	7155	46.86	0.580433	17.8	-3.38577	0	0	0	0
2	LB2301H_00271	d__Bacteria;p__Proteobacteria;c__Alphaproteobacteria;o__Rhizobiales;f__Beijerinckiaceae;g__Methylocystis;s__Methylocystis sp014190435	LB2301H_00365_ctg_1160_cov_26.398130_1	51097	48.59	0.678122	7.94	-4.55044	1	0	2	0
3	LB2301H_00271	d__Bacteria;p__Proteobacteria;c__Alphaproteobacteria;o__Rhizobiales;f__Beijerinckiaceae;g__Methylocystis;s__Methylocystis sp014190435	LBVC_3524	11230	48.42	0.566963	3.9	-5.5761	0	0	1	0
1	LB2301H_00275	d__Bacteria;p__Proteobacteria;c__Alphaproteobacteria;o__Rhizobiales;f__Beijerinckiaceae;g__Methylocystis;s__Methylocystis sp014190435	LB2206H_00187_ctg_1123_cov_10.450149	6424	48.91	0.728518	29	-3.42245	0	0	0	0
2	LB2301H_00275	d__Bacteria;p__Proteobacteria;c__Alphaproteobacteria;o__Rhizobiales;f__Beijerinckiaceae;g__Methylocystis;s__Methylocystis sp014190435	LB2206H_00187_ctg_602_cov_6.637931	1911	47.15	0.871272	22	-3.821	0	0	0	0
3	LB2301H_00275	d__Bacteria;p__Proteobacteria;c__Alphaproteobacteria;o__Rhizobiales;f__Beijerinckiaceae;g__Methylocystis;s__Methylocystis sp014190435	LB2206H_00187_ctg_724_cov_10.098347	3746	45.44	0.78457	26.4	-3.55797	0	0	0	0
4	LB2301H_00275	d__Bacteria;p__Proteobacteria;c__Alphaproteobacteria;o__Rhizobiales;f__Beijerinckiaceae;g__Methylocystis;s__Methylocystis sp014190435	LB2301H_00042_ctg_1350_cov_19.391127	7155	46.86	0.590356	50.7	-2.61652	0	0	0	0
5	LB2301H_00275	d__Bacteria;p__Proteobacteria;c__Alphaproteobacteria;o__Rhizobiales;f__Beijerinckiaceae;g__Methylocystis;s__Methylocystis sp014190435	LB2301H_00365_ctg_1160_cov_26.398130_1	51097	48.59	0.849052	51.7	-2.58834	1	0	2	0
6	LB2301H_00275	d__Bacteria;p__Proteobacteria;c__Alphaproteobacteria;o__Rhizobiales;f__Beijerinckiaceae;g__Methylocystis;s__Methylocystis sp014190435	LBVC_3524	11230	48.42	0.693767	28	-3.47308	0	0	1	0
1	LB2301H_00365	d__Bacteria;p__Proteobacteria;c__Alphaproteobacteria;o__Rhizobiales;f__Beijerinckiaceae;g__Methylocystis;s__Methylocystis sp014190435	LB2206H_00187_ctg_1123_cov_10.450149	6424	48.91	0.589352	7.39	-4.90953	0	0	0	0
2	LB2301H_00365	d__Bacteria;p__Proteobacteria;c__Alphaproteobacteria;o__Rhizobiales;f__Beijerinckiaceae;g__Methylocystis;s__Methylocystis sp014190435	LB2206H_00187_ctg_602_cov_6.637931	1911	47.15	0.790162	9.48	-4.55022	0	0	0	0
3	LB2301H_00365	d__Bacteria;p__Proteobacteria;c__Alphaproteobacteria;o__Rhizobiales;f__Beijerinckiaceae;g__Methylocystis;s__Methylocystis sp014190435	LB2206H_00187_ctg_724_cov_10.098347	3746	45.44	0.705553	11	-4.33567	0	0	0	0
4	LB2301H_00365	d__Bacteria;p__Proteobacteria;c__Alphaproteobacteria;o__Rhizobiales;f__Beijerinckiaceae;g__Methylocystis;s__Methylocystis sp014190435	LB2301H_00042_ctg_1350_cov_19.391127	7155	46.86	0.574144	9.95	-4.48041	0	0	0	0
5	LB2301H_00365	d__Bacteria;p__Proteobacteria;c__Alphaproteobacteria;o__Rhizobiales;f__Beijerinckiaceae;g__Methylocystis;s__Methylocystis sp014190435	LB2301H_00365_ctg_1160_cov_26.398130_1	51097	48.59	1	42.1	-2.39936	1	0	2	0
6	LB2301H_00365	d__Bacteria;p__Proteobacteria;c__Alphaproteobacteria;o__Rhizobiales;f__Beijerinckiaceae;g__Methylocystis;s__Methylocystis sp014190435	LB2301H_00365_ctg_2_cov_53.628528	14013	47.49	1	89.2	-1.31613	0	2	0	1
7	LB2301H_00365	d__Bacteria;p__Proteobacteria;c__Alphaproteobacteria;o__Rhizobiales;f__Beijerinckiaceae;g__Methylocystis;s__Methylocystis sp014190435	LBVC_3524	11230	48.42	0.555298	8.13	-4.77185	0	0	1	0
